# Delayed exposure of rice to light partially phenocopies C_4_ bundle sheath characteristics by reducing cell length

**DOI:** 10.1101/2023.02.07.527457

**Authors:** Andrew R.G. Plackett, Julian M. Hibberd

## Abstract

C_4_ photosynthesis has arisen in over sixty lineages of angiosperms. Despite significant variation in characteristics of the C_4_ leaf, in all cases a compartment rich in chloroplasts allows high concentrations of CO_2_ to be supplied to RuBisCO. In most C_4_ lineages this is associated with increased chloroplast content of bundle sheath cells. As characteristics of C_4_ leaves are derived from processes operating in the ancestral C_3_ state, we studied greening of the bundle sheath in C_3_ rice. Total visible chloroplast area in bundle sheath and mesophyll cells was similar but the larger volume of bundle sheath cells reduced the proportion of cell occupied by chloroplast, and the longest bundle sheath cells had the lowest chloroplast content. Application of exogenous cytokinin and gibberellin increased chloroplast content of the longest bundle sheath cells but did not change cell shape. In contrast, delayed exposure to light reduced the number of very long bundle sheath cells but increased leaf length indicating delayed exit from the cell cycle. We conclude that in the C_3_ state, the plant hormones cytokinin and gibberellin are regulators of the bundle sheath cell-chloroplast relationship and that final bundle sheath length is affected by light-mediated control of exit from the cell cycle.

**Highlight:** Extended darkness can reduce maximum bundle sheath cell length in rice and hormones condition the set-point between cell size and chloroplast content.
