## Supplementary material for "Delayed exposure of rice to light partially phenocopies C_4_ bundle sheath characteristics by reducing cell length": S Data 1

### Sheet: Mature_cell_ANOVA
Analysis of Variance tests of mature leaf 4 cell characteristics between cell types
		ANOVA P-values:
Response variate	ANOVA fitted model	Cell Type	Plant	Cell Type : Plant
Paradermal cell area (µm2)	Log10(Cell area) ~ Cell Type * Plant	1.16e-15	0.2447	0.5738
Cell length (µm)	Log10(Cell length) ~ Cell Type * Plant	<2e-16	0.7248	0.2305
Cell width (µm)	Cell width ~ Cell Type * Plant	2.105e-09	0.1892	0.6186
Relative chloroplast content (proportion cell area)	Logit(Cp proportion cell area) ~ Cell Type * Plant	< 2e-16	0.07561	0.0558
Absolute chloroplast content per cell (µm2)	Cp total area ~ Cell Type * Plant	0.0309488	0.0002338	0.0722956
Chloroplast number (per cell)	Cp number ~ Cell Type * Plant	0.001933	0.937563	0.472356
Maximum individual chloroplast area per cell (µm2)	Log10(Cp max. individual area) ~ Cell Type * Plant	0.002579	2.908e-05	0.160015
'Cp', chloroplast'; 'Cell type', the effect of different cell types; 'Plant',effect of the plant from which cells were isolated, applied as a blocking factor. Fitted models follow standard statistical notation.
Where transformation of the response variate was required to meet the assumptions of ANOVA, the transformation applied is stated in the fitted model.

### Sheet: Mature_cell_pairwise_comparison
Pairwise comparisons between cell types within each mature cell character
					Padj value (Pairwise comparisons)
Response variate	Pairwise test	Data transformation	Cell type	Mean ± S.E.	vs. BS	vs. M
Paradermal cell area (µm2)	T-test	Log10	BS	794.03 ± 54.16 [2.87 ± 0.03]	-	2.2e-16
			M	333.88 ± 11.38 [2.52 ± 0.01]	2.2e-16	-
Cell length (µm)	Mann-Whitney	Log10	BS	48.63 ± 2.33 [1.67 ± 0.02]	-	2.2e-16
			M	16.72 ± 0.40 [1.22 ± 0.01]	2.2e-16	-
Cell width (µm)	T-test	Untransformed	BS	17.87 ± 0.71	-	1.03e-09
			M	25.30 ± 0.74	1.03e-09	-
Relative chloroplast content (proportion cell area)	T-test	Logit	BS	0.40 ± 0.02 [-0.42 ± 0.09]	-	2.2e-16
			M	0.80 ± 0.01 [1.44 ± 0.06]	2.2e-16	-
Absolute chloroplast content per cell (µm2)	T-test	Untransformed	BS	303.90 ± 16.65	-	0.07
			M	268.83 ± 10.14	0.07	-
Chloroplast number (per cell)	Mann-Whitney	Untransformed	BS	26.60 ± 0.93	-	0.001211
			M	30.40 ± 0.62	0.001211	-
Maximum individual chloroplast area per cell (µm2)	T-test	Log10	BS	20.29 ± 0.78 [1.30 ± 0.02]	-	0.01524
			M	22.93 ± 0.76 [1.35 ± 0.01]	0.01524	-
'BS', bundle sheath; 'M' mesophyll
The pairwise test applied to each cell character is shown in the column 'Pairwise test'. Where transformation of the data was required to meet the assumptions of the test applied, the specific transformation used is shown in the column 'Data transformation'. Values in square brackets represent transformed values.
Pairwise comparison p-values were corrected for multiple comparison across all response variates using the Benjamini-Hochberg method. Significant differences (p < 0.05) are highlighted in blue.

### Sheet: Mature_cell_regression
Regression analysis of mature cell characters against cell area, cell length or cell width within each cell type
			Regression P-values:
Response variate	Cell type	Regression fitted model	Cell (Area, Length, Width)	Plant	Cell : Plant	Fitted model R2 value
Cell area	BS	Cell area ~ Plant	N/A	0.4917	N/A	0.1592
		Cell area ~ Plant (outlier removed)	N/A	0.1051	N/A	0.3111
	M	Cell area ~ Plant	N/A	0.3867	N/A	0.1863
		Cell area ~ Plant (outlier removed)	N/A	0.0666	N/A	0.3448
Relative chloroplast content (proportion cell area)	BS	Cp proportion cell area ~ Cell Area * Plant	0.001176	0.048309	0.238689	0.668692
		Cp proportion cell area ~ Cell Area	0.0031	N/A	N/A	0.2727
		Cp proportion cell area ~ Cell Length * Plant	0.001151	0.119471	0.760768	0.606355
		Cp proportion cell area ~ Cell Length	0.0009932	N/A	N/A	0.32557
		Cp proportion cell area ~ Cell Width * Plant	0.2796	0.2866	0.3861	0.4306
		Cp proportion cell area ~ Cell Width * Plant (outliers removed)	0.0711	0.0089	0.0309	0.6973
	M	Cp proportion cell area ~ Cell Area * Plant	0.40006	0.01293	0.96158	0.54652
		Cp proportion cell area ~ Cell Area	0.471	N/A	N/A	0.0187
Absolute total chloroplast content per cell (µm2)	BS	Cp total area ~ Cell Area * Plant	0.0003341	0.003856	0.416426	0.738924
	M	Cp total area ~ Cell Area * Plant	< 0.0001	0.01885	0.94792	0.956
Chloroplast number (per cell)	BS	Cp number ~ Cell Area * Plant	0.01083	0.82917	0.77981	0.412113
		Cp number ~ Cell Area	0.003703	N/A	N/A	0.263712
		Cp number ~ Cell Volume * Plant	0.0048	0.8337	0.8007	0.4497
		Cp number ~ Cell Volume	0.0012	N/A	N/A	0.3164
	M	Cp number ~ Cell Area * Plant	0.006142	0.337469	0.309721	0.55256
		Cp number ~ Cell Area	0.00608	N/A	N/A	0.239309
		Cp number ~ Cell Area * Plant (outlier removed)	0.0899	0.3295	0.3601	0.4596
		Cp number ~ Cell Area (outlier removed)	0.1155	N/A	N/A	0.0892
Maximum chloroplast size per cell (µm2)	BS	Max_ind_cp_area ~ Cell_area* Plant	0.4998	0.0272	0.3766	0.557652
		Max_ind_cp_area ~ Cell_area	0.5701	N/A	N/A	0.0117
		Max_ind_cp_area ~ Cell_length * Plant	0.5788	0.0419	0.8229	0.487
		Max_ind_cp_area ~ Cell_width * Plant	0.7282	0.0415	0.8743	0.479
	M	Max_ind_cp_area ~ Cell_area * Plant	0.05113	0.0255	0.9936	0.545625
		Max_ind_cp_area ~ Cell_area	0.07309	N/A	N/A	0.110207
Response variate	Cell type	Regression fitted model	Cp number	Plant	Cp number : Plant	Fitted model R2 value
Maximum individual chloroplast area per cell (µm2)	BS	log10[Max_ind_cp_area] ~ Cp_number * Plant	0.2132	0.0285	0.6632	0.5413
	M	Max_ind_cp_area ~ Cp_number * Plant	0.1645	0.0043	0.322	0.6535
'Cp', chloroplast' 'BS', bundle sheath; 'M' mesophyll; 'Plant', the plant from which cells were isolated, applied as a blocking factor. Fitted models follow standard statistical notation.
Where transformation of the response variate was required to meet the assumptions of ANOVA, the transformation applied is stated in the fitted model

### Sheet: Mature_cell_raw_data
All raw cell character measurements taken from light micrographs
Plant	Cell Type	Cell replicate	Parademal cell area (µm2)	Cell length (PD leaf axis) (µm)	Cell width (ML leaf axis) (µm)	Distribution of cell lengths (relative to minimum value within cell type)	Distribution of cell widths (relative to minimum value within cell type)	Cell shape ratio (length:width)	Estimated cylindrical cell volume (um3)	Cp total area (µm2 per cell)	Cp content (proportion cell area)	Cp maximum single area per cell (µm2)	Cp number (per cell)
1	BS	1	790.883	57.158	15.141	1.90216	1.46036	3.77505	10295.6	262.642	0.332087	22.931	28
1	BS	2	755.553	53.546	15.955	1.78196	1.53887	3.35606	10709.9	196.901	0.260605	13.572	29
1	BS	3	561.389	32.792	16.282	1.09128	1.57041	2.014	6830.43	190.251	0.338893	17.862	22
1	BS	4	401.227	32.764	13.009	1.09035	1.25473	2.51856	4356.62	251.459	0.626725	15.909	19
1	BS	5	744.034	37.204	21.239	1.23811	2.04851	1.75168	13186.3	213.314	0.286699	16.355	23
2	BS	1	705.098	40.342	19.535	1.34254	1.88416	2.06511	12096.2	286.967	0.406989	22.752	28
2	BS	2	1305.14	69.183	23.237	2.30234	2.24122	2.97728	29351.1	314.431	0.240917	18.168	33
2	BS	3	696.058	43.364	17.016	1.44311	1.6412	2.54843	9865.27	359.22	0.516078	21.297	27
2	BS	4	889.974	57.899	19.064	1.92682	1.83873	3.03709	16533.5	381.959	0.42918	21.552	25
2	BS	5	968.879	53.048	21.542	1.76538	2.07774	2.46254	19342.2	361.952	0.373578	16.355	33
3	BS	1	473.453	53.123	10.368	1.76788	1	5.12375	4486.81	84.624	0.178738	13.24	13
3	BS	2	554.247	30.049	21.493	1	2.07301	1.39808	10906.6	246.328	0.444437	17.109	31
3	BS	3	523.451	38.037	16.426	1.26583	1.5843	2.31566	8063.7	197.185	0.376702	14.338	24
3	BS	4	878.93	60.904	15.942	2.02682	1.53762	3.82035	12161.8	368.591	0.419363	20.901	26
3	BS	5	1738.93	80	24.818	2.66232	2.39371	3.22347	38715.8	267.599	0.153888	15.526	31
4	BS	1	894.641	63.103	13.452	2.1	1.29745	4.69098	8971.98	345.196	0.385849	21.411	32
4	BS	2	557.683	49.837	13.568	1.65852	1.30864	3.67313	7208.55	297.288	0.533077	22.88	21
4	BS	3	893.053	62.955	14.914	2.09508	1.43846	4.2212	11002.3	418.35	0.468449	26.212	31
4	BS	4	518.879	30.069	19.92	1.00067	1.9213	1.50949	9374.81	259.633	0.500373	18.82	25
4	BS	5	805.966	55.398	15.024	1.84359	1.44907	3.6873	9824.94	271.914	0.337377	22.178	19
5	BS	1	924.509	43.15	23.793	1.43599	2.29485	1.81356	19193	358.523	0.387798	23.888	34
5	BS	2	754.39	42.131	16.56	1.40208	1.59722	2.54414	9077.94	341.245	0.452346	32.698	25
5	BS	3	469.292	34.027	15.941	1.13238	1.53752	2.13456	6793.9	233.51	0.497579	20.007	26
5	BS	4	685.628	53.423	14.095	1.77786	1.35947	3.79021	8339.17	256.934	0.374743	19.343	23
5	BS	5	537.642	31.291	20.046	1.04133	1.93345	1.56096	9879.6	272.727	0.507265	16.598	27
6	BS	1	981.008	53.681	20.255	1.78645	1.95361	2.65026	17304.1	445.083	0.4537	22.795	31
6	BS	2	924.766	53.615	17.318	1.78425	1.67033	3.09591	12634.2	336.851	0.364255	25.587	26
6	BS	3	1432.85	57.864	27.26	1.92565	2.62924	2.12267	33785.1	551.502	0.3849	21.067	32
6	BS	4	545.603	35.295	17.023	1.17458	1.64188	2.07337	8036.19	350.027	0.641542	23.135	33
6	BS	5	907.887	53.618	15.732	1.78435	1.51736	3.40821	10426.6	394.88	0.434944	24.067	21
1	M	1	246.152	15.05	17.421	1.21068	1	0.8639	*	183.51	0.745515	20.045	28
1	M	2	235.498	12.639	22.239	1.01673	1.27656	0.568326	*	181.547	0.770907	18.654	27
1	M	3	304.855	19.21	23.167	1.54533	1.32983	0.829197	*	242.859	0.796638	18.858	36
1	M	4	273.877	17.05	21.749	1.37157	1.24844	0.783944	*	218.853	0.799092	17.453	29
1	M	5	354.584	17.686	27.524	1.42273	1.57993	0.642566	*	262.487	0.740267	19.088	34
2	M	1	302.327	13.4701	24.649	1.08359	1.4149	0.546477	*	261.023	0.86338	31.945	27
2	M	2	523.336	20.4	30.702	1.64106	1.76236	0.664452	*	441.278	0.843202	25.855	39
2	M	3	232.436	12.864	22.265	1.03483	1.27806	0.577768	*	198.564	0.854274	22.101	28
2	M	4	339.953	17.849	18.926	1.43585	1.08639	0.943094	*	289.329	0.851085	24.872	30
2	M	5	300.233	16.102	25.933	1.29531	1.48861	0.620908	*	255.265	0.850223	27.272	26
3	M	1	305.851	12.431	34.052	1	1.95465	0.365059	*	253.171	0.827759	15.64	32
3	M	2	283.239	16.378	20.389	1.31751	1.17037	0.803276	*	224.125	0.791293	22.203	32
3	M	3	384.513	15.104	29.075	1.21503	1.66896	0.519484	*	318.453	0.828198	22.458	26
3	M	4	342.226	15.146	25.623	1.21841	1.47081	0.59111	*	252.494	0.737799	25.816	31
3	M	5	364.187	16.801	30.803	1.35154	1.76815	0.545434	*	319.576	0.877505	17.249	36
4	M	1	364.127	16.063	27.279	1.29217	1.56587	0.588841	*	278.086	0.763706	18.322	35
4	M	2	302.014	17.897	23.785	1.43971	1.36531	0.752449	*	229.468	0.759793	22.701	29
4	M	3	380.695	18.727	27.745	1.50648	1.59262	0.674968	*	301.821	0.792816	24.169	29
4	M	4	316.361	18.23	21.399	1.4665	1.22835	0.851909	*	229.274	0.724723	16.853	32
4	M	5	265.948	17.975	22.231	1.44598	1.2761	0.808556	*	205.282	0.771888	20.99	29
5	M	1	366.361	19.456	21.377	1.56512	1.22708	0.910137	*	300.839	0.821155	21.565	31
5	M	2	380.966	18.617	28.359	1.49763	1.62786	0.656476	*	314.915	0.826622	25.306	33
5	M	3	299.548	16.959	24.476	1.36425	1.40497	0.692883	*	232.335	0.775619	26.276	31
5	M	4	423.36	20.073	29.6	1.61475	1.6991	0.678142	*	328.951	0.777001	30.54	31
5	M	5	376.692	17.757	26.199	1.42845	1.50387	0.677774	*	262.771	0.697575	22.675	26
6	M	1	403.613	17.27	26.432	1.38927	1.51725	0.653375	*	331.105	0.820353	24.91	30
6	M	2	355.76	13.33	31.522	1.07232	1.80943	0.422879	*	292.113	0.821096	25.191	27
6	M	3	391.05	15.591	29.241	1.2542	1.67849	0.53319	*	344.103	0.879946	27.604	33
6	M	4	280.737	17.765	22.733	1.42909	1.30492	0.781463	*	227.074	0.80885	22.126	25
6	M	5	316.039	17.746	22.127	1.42756	1.27013	0.802007	*	284.299	0.899569	29.098	30
'Cp', chloroplast; 'ML' mediolateral' 'PD', proximodistal; 'Plant', the plant from which individual cells were isolated.
For normalised linear measurements, value in black bold represents the smallest value within the dataset and value in red bold represents the largest.

### Sheet: Mature_BS_geometric_estimates
Individual values of estimated cell area and cell volumes from linear cell measurements using geometic equations
Plant	Cell Type	Cell replicate	Measured Parademal cell area (µm2)	Measured Cell length (PD leaf axis) (µm) (L)	Measured Cell width (ML leaf axis) (µm) (d)	Estimated paradermal cell area (µm2) (d * L)	Estimated-to-measured cell area ratio	Estimated cylindrical cell volume (um3) ((∏*(d/2)^2) * L)
1	BS	1	790.883	57.158	15.141	865.429	1.09426	10295.6
1	BS	2	755.553	53.546	15.955	854.326	1.13073	10709.9
1	BS	3	561.389	32.792	16.282	533.919	0.951068	6830.43
1	BS	4	401.227	32.764	13.009	426.227	1.06231	4356.62
1	BS	5	744.034	37.204	21.239	790.176	1.06202	13186.3
2	BS	1	705.098	40.342	19.535	788.081	1.11769	12096.2
2	BS	2	1305.14	69.183	23.237	1607.61	1.23175	29351.1
2	BS	3	696.058	43.364	17.016	737.882	1.06009	9865.27
2	BS	4	889.974	57.899	19.064	1103.79	1.24025	16533.5
2	BS	5	968.879	53.048	21.542	1142.76	1.17947	19342.2
3	BS	1	473.453	53.123	10.368	550.779	1.16332	4486.81
3	BS	2	554.247	30.049	21.493	645.843	1.16526	10906.6
3	BS	3	523.451	38.037	16.426	624.796	1.19361	8063.7
3	BS	4	878.93	60.904	15.942	970.932	1.10467	12161.8
3	BS	5	1738.93	80	24.818	1985.44	1.14176	38715.8
4	BS	1	894.641	63.103	13.452	848.862	0.948829	8971.98
4	BS	2	557.683	49.837	13.568	676.188	1.2125	7208.55
4	BS	3	893.053	62.955	14.914	938.911	1.05135	11002.3
4	BS	4	518.879	30.069	19.92	598.974	1.15436	9374.81
4	BS	5	805.966	55.398	15.024	832.3	1.03267	9824.94
5	BS	1	924.509	43.15	23.793	1026.67	1.1105	19193
5	BS	2	754.39	42.131	16.56	697.689	0.924839	9077.94
5	BS	3	469.292	34.027	15.941	542.424	1.15584	6793.9
5	BS	4	685.628	53.423	14.095	752.997	1.09826	8339.17
5	BS	5	537.642	31.291	20.046	627.259	1.16669	9879.6
6	BS	1	981.008	53.681	20.255	1087.31	1.10836	17304.1
6	BS	2	924.766	53.615	17.318	928.505	1.00404	12634.2
6	BS	3	1432.85	57.864	27.26	1577.37	1.10087	33785.1
6	BS	4	545.603	35.295	17.023	600.827	1.10122	8036.19
6	BS	5	907.887	53.618	15.732	843.518	0.929101	10426.6
