## Supplementary material for "Delayed exposure of rice to light partially phenocopies C_4_ bundle sheath characteristics by reducing cell length": S Data 2

### Sheet: Hormone_ANOVA
Analysis of Variance tests of the effect of exogenous hormone treatments on mature leaf 4 bundle sheath and mesophyll cell phenotypes and leaf 4 component lengths
		ANOVA P-values:
Response variate	ANOVA fitted model	Cell Type	Hormone	Plant Block	Cell Type : Hormone	Cell Type : Plant	Hormone : Plant	Cell Type : Hormone : Plant
Paradermal cell area (µm2)	log10(Cell area) ~ Cell Type * Hormone * Plant	< 2e-16	0.2387	0.16195	0.65415	0.81908	0.09627	0.60633
Cell length (µm)	log10(Cell length) ~ Cell Type * Hormone * Plant	< 2e-16	0.08801	0.74794	0.85855	0.6196	0.30499	0.80557
Cell width (µm)	Cell width ~ Cell Type * Hormone * Plant	<2e-16	0.85	0.2804	0.9118	0.6789	0.4648	0.4872
Relative chloroplast content (proportion cell area)	Logit(Cp proportion cell area) ~ Cell Type * Hormone * Plant	<2e-16	0.1727	0.5512	0.8257	0.4118	0.1581	0.4968
Absolute chloroplast content per cell (µm2)	log10(Cp total area) ~ Cell Type * Hormone * Plant	0.012499	0.080385	0.138177	0.665874	0.580341	0.002791	0.290529
Chloroplast number (per cell)	Sqrt(Cp number) ~ Cell Type * Hormone * Plant	0.83035	0.06284	0.15876	0.36933	0.43935	0.15481	0.66696
Maximum individual chloroplast area per cell (µm2)	Cp max individual area ~ Cell Type * Hormone * Plant	2.384e-05	0.80209	0.36593	0.9913	0.47664	0.08052	0.39043
Leaf 4 length (mm)	Leaf 4 total length ~ Hormone		1.693e-12
Leaf 4 blade length (mm)	Leaf 4 blade length ~ Hormone		3.109e-06
Leaf 4 sheath length (mm)	Sqrt(Leaf 4 sheath length) ~ Hormone		3.148e-16
Leaf 4 blade length (proportion total length)	Logit(Leaf 4 blade proportion) ~ Hormone		1.911e-06
'Cp', chloroplast'; 'Cell type', effect of different cell types; 'Hormone', effect of exogenous hormone treatments; 'Plant', effect of the plant from which cells were isolated, applied as a blocking factor. Fitted models follow standard statistical notation.
Where transformation of the response variate was required to meet the assumptions of ANOVA, the transformation applied is stated in the fitted model.

### Sheet: Hormone_leaf_Pairwise_comp
Pairwise comparisons between hormone treatments within each leaf 4 character
					Padj value (Pairwise comparisons)
Response variate	Pairwise test	Data transformation	Hormone treatment	Mean ± S.E.	vs. Mock	vs. BAP	vs. NAA	vs. GA3
L4 total length (mm)	T-test	Untransformed	Mock	162.00 ± 8.01	-	0.3474	0.3474	2.262e-07
			BAP	171.17 ± 1.72	0.3474	-	0.6094	2.364e-08
			NAA	175.67 ± 8.36	0.3474	0.6094	-	4.66e-07
			GA3	312.00 ± 7.29	2.262e-07	2.364e-08	4.66e-07	-
L4 blade length (mm)	T-test	Untransformed	Mock	82.50 ± 5.46	-	0.3429	0.492	0.0001446
			BAP	89.67 ± 1.20	0.3429	-	0.9805	2.808e-05
			NAA	89.83 ± 6.55	0.492	0.9805	-	0.0009354
			GA3	130.00 ± 4.38	0.0001446	2.808e-05	0.0009354	-
L4 sheath length (mm)	T-test	Sqrt	Mock	79.50 ± 2.84 [8.91 ± 0.16]	-	0.5301	0.1788	3.64e-09
			BAP	81.50 ± 1.50 [9.03 ± 0.08]	0.5301	-	0.19488	1.554e-09
			NAA	85.83 ± 2.41 [9.26 ± 0.13]	0.1788	0.19488	-	3.64e-09
			GA3	182.00 ± 4.32 [13.49 ± 0.16]	3.64e-09	1.554e-09	3.64e-09	-
L4 blade length (proportion total length)	T-test	Logit	Mock	0.51 ± 0.01 [0.03 ± 0.04]	-	0.56296	0.97774	0.00031372
			BAP	0.52 ± 0.01 [0.10 ± 0.02]	0.56296	-	0.701229	7.51294e-06
			NAA	0.51 ± 0.02 [0.03 ± 0.06]	0.97774	0.701229	-	0.00186733
			GA3	0.42 ± 0.01 [-0.34 ± 0.03]	0.00031372	7.51294e-06	0.00186733	-
'Mock', mock treatment; 'BAP', exogenous cytokinin treatment; 'NAA', exogenous auxin treatment; 'GA3', exogenous gibberellin treatment.
The pairwise test applied to each cell character is shown in the column 'Pairwise test'. Where transformation of the data was required to meet the assumptions of the test applied, the specific transformation used is shown in the column 'Data transformation'. Values in square brackets represent transformed values.
Pairwise comparison p-values corrected for multiple comparisons within each response variate using the Benjamini-Hochberg method . Significant differences (p < 0.05) are highlighted in blue.

### Sheet: Hormone_cell_Pairwise_comp
Pairwise comparisons of the effects between hormone treatments and cell types within each cell character measured
						Padj value (Pairwise comparisons)
Response variate	Pairwise test	Data transformation	Cell type	Hormone treatment	Mean ± S.E.	vs. Mock BS	vs. BAP BS	vs. NAA BS	vs. GA3 BS	vs. Mock M	vs. BAP M	vs. NAA M	vs. GA3 M
Paradermal cell area (µm2)	Mann-Whitney	Log10	BS	Mock	642.22 ± 25.29 [2.80 ± 0.02]	-	0.4543	0.6529	0.524873	1.806e-07	4.01333e-08	4.01333e-08	4.01333e-08
				BAP	693.15 ± 25.83 [2.83 ± 0.02]	0.4543	-	0.640662	0.270044	6.56727e-08	4.01333e-08	4.01333e-08	4.01333e-08
				NAA	676.63 ± 31.63 [2.82 ± 0.02]	0.6529	0.640662	-	0.4543	1.11138e-07	4.01333e-08	4.01333e-08	4.01333e-08
				GA3	622.41 ± 38.76 [2.77 ± 0.02]	0.524873	0.270044	0.4543	-	6.7725e-07	6.56727e-08	2.89333e-07	1.11138e-07
			M	Mock	322.27 ± 12.14 [2.50 ± 0.02]	1.806e-07	6.56727e-08	1.11138e-07	6.7725e-07	-	0.6529	0.567467	0.518933
				BAP	302.59 ± 9.35 [2.47 ± 0.01]	4.01333e-08	4.01333e-08	4.01333e-08	6.56727e-08	0.6529	-	0.567467	0.640662
				NAA	322.19 ± 7.88 [2.50 ± 0.01]	4.01333e-08	4.01333e-08	4.01333e-08	2.89333e-07	0.567467	0.567467	-	0.225647
				GA3	291.54 ± 10.73 [2.46 ± 0.02]	4.01333e-08	4.01333e-08	4.01333e-08	1.11138e-07	0.518933	0.640662	0.225647	-
Cell length (µm)	T-test	Log10	BS	Mock	42.50 ± 2.55 [1.62 ± 0.02]	-	0.2771	0.4619	0.961	9.13818e-15	1.43015e-14	1.02667e-14	2.05333e-15
				BAP	47.22 ± 2.77 [1.66 ± 0.03]	0.2771	-	0.785244	0.277073	3.472e-15	4.354e-15	3.472e-15	2.05333e-15
				NAA	46.26 ± 2.99 [1.65 ± 0.03]	0.4619	0.785244	-	0.461888	5.08e-14	8.4e-14	7.112e-14	6.86e-15
				GA3	42.56 ± 2.33 [1.62 ± 0.02]	0.961	0.277073	0.461888	-	5.355e-15	6.86e-15	5.355e-15	2.05333e-15
			M	Mock	15.71 ± 0.48 [1.19 ± 0.01]	9.13818e-15	3.472e-15	5.08e-14	5.355e-15	-	0.40527	0.25158	0.113179
				BAP	16.31 ± 0.42 [1.21 ± 0.01]	1.43015e-14	4.354e-15	8.4e-14	6.86e-15	0.40527	-	0.785244	0.00737333
				NAA	16.48 ± 0.38 [1.22 ± 0.01]	1.02667e-14	3.472e-15	7.112e-14	5.355e-15	0.25158	0.785244	-	0.00126675
				GA3	14.66 ± 0.32 [1.16 ± 0.01]	2.05333e-15	2.05333e-15	6.86e-15	2.05333e-15	0.113179	0.00737333	0.00126675	-
Cell width (µm)	Mann-Whitney	Untransformed	BS	Mock	16.66 ± 0.74	-	0.793673	0.832944	0.641035	1.17133e-05	1.17133e-05	1.17133e-05	1.834e-05
				BAP	15.90 ± 0.89	0.793673	-	0.831833	0.755733	6.86e-06	8.064e-06	8.064e-06	1.6835e-05
				NAA	16.33 ± 0.97	0.832944	0.831833	-	0.755733	1.6835e-05	1.834e-05	3.97091e-05	4.76e-05
				GA3	15.61 ± 1.27	0.641035	0.755733	0.755733	-	5.72923e-05	8.8e-05	0.000196875	0.000167627
			M	Mock	24.70 ± 1.12	1.17133e-05	6.86e-06	1.6835e-05	5.72923e-05	-	0.755733	0.935926	0.9674
				BAP	23.59 ± 0.90	1.17133e-05	8.064e-06	1.834e-05	8.8e-05	0.755733	-	0.831113	0.755733
				NAA	24.13 ± 1.07	1.17133e-05	8.064e-06	3.97091e-05	0.000196875	0.935926	0.831113	-	0.868323
				GA3	24.68 ± 1.30	1.834e-05	1.6835e-05	4.76e-05	0.000167627	0.9674	0.755733	0.868323	-
Relative chloroplast content (proportion cell area)	T-test	Logit	BS	Mock	0.44 ± 0.02 [-0.23 ± 0.10]	-	0.8741	0.374564	0.8741	4.4e-16	4.4e-16	4.4e-16	1.288e-15
				BAP	0.44 ± 0.02 [-0.25 ± 0.06]	0.8741	-	0.183621	0.758262	4.4e-16	4.4e-16	4.4e-16	4.4e-16
				NAA	0.48 ± 0.02 [-0.10 ± 0.07]	0.374564	0.183621	-	0.431667	4.4e-16	4.4e-16	4.4e-16	4.4e-16
				GA3	0.45 ± 0.02 [-0.21 ± 0.09]	0.8741	0.758262	0.431667	-	4.4e-16	4.4e-16	4.4e-16	4.46133e-16
			M	Mock	0.84 ± 0.01 [1.69 ± 0.05]	4.4e-16	4.4e-16	4.4e-16	4.4e-16	-	0.677488	0.31	0.30842
				BAP	0.84 ± 0.00 [1.66 ± 0.03]	4.4e-16	4.4e-16	4.4e-16	4.4e-16	0.677488	-	0.0570267	0.422922
				NAA	0.85 ± 0.00 [1.76 ± 0.03]	4.4e-16	4.4e-16	4.4e-16	4.4e-16	0.31	0.0570267	-	0.0238988
				GA3	0.83 ± 0.01 [1.61 ± 0.05]	1.288e-15	4.4e-16	4.4e-16	4.46133e-16	0.30842	0.422922	0.0238988	-
Absolute chloroplast content per cell (µm2)	Mann-Whitney	Log10	BS	Mock	277.94 ± 13.65 [2.44 ± 0.02]	-	0.605422	0.434431	0.719067	0.79856	0.434431	0.935926	0.32572
				BAP	304.21 ± 19.01 [2.47 ± 0.03]	0.605422	-	0.761717	0.53305	0.434431	0.31731	0.4158	0.173133
				NAA	319.06 ± 20.20 [2.49 ± 0.03]	0.434431	0.761717	-	0.360889	0.32572	0.173133	0.341355	0.159712
				GA3	284.18 ± 34.72 [2.42 ± 0.04]	0.719067	0.53305	0.360889	-	0.7175	1	0.761717	0.761717
			M	Mock	272.17 ± 15.20 [2.43 ± 0.02]	0.79856	0.434431	0.32572	0.7175	-	0.8344	0.605422	0.498587
				BAP	254.31 ± 11.31 [2.40 ± 0.02]	0.434431	0.31731	0.173133	1	0.8344	-	0.4656	0.7175
				NAA	274.83 ± 9.82 [2.44 ± 0.02]	0.935926	0.4158	0.341355	0.761717	0.605422	0.4656	-	0.32572
				GA3	242.55 ± 12.77 [2.38 ± 0.02]	0.32572	0.173133	0.159712	0.761717	0.498587	0.7175	0.32572	-
Chloroplast number (per cell)	T-test	Sqrt	BS	Mock	27.60 ± 0.93 [5.24 ± 0.09]	-	0.5509	0.575244	0.689818	0.689818	0.689818	0.5509	0.913231
				BAP	30.93 ± 1.60 [5.53 ± 0.15]	0.5509	-	0.714672	0.5509	0.6872	0.6314	0.689818	0.5509
				NAA	29.80 ± 1.27 [5.44 ± 0.12]	0.575244	0.714672	-	0.5509	0.714672	0.689818	0.9363	0.6314
				GA3	26.33 ± 1.34 [5.11 ± 0.13]	0.689818	0.5509	0.5509	-	0.5509	0.5509	0.5509	0.684062
			M	Mock	28.87 ± 1.22 [5.36 ± 0.11]	0.689818	0.6872	0.714672	0.5509	-	0.9363	0.714672	0.689818
				BAP	28.67 ± 0.89 [5.35 ± 0.08]	0.689818	0.6314	0.689818	0.5509	0.9363	-	0.689818	0.689818
				NAA	29.53 ± 0.98 [5.42 ± 0.09]	0.5509	0.689818	0.9363	0.5509	0.714672	0.689818	-	0.6314
				GA3	27.87 ± 0.97 [5.27 ± 0.09]	0.913231	0.5509	0.6314	0.684062	0.689818	0.689818	0.6314	-
Maximum individual chloroplast area per cell (µm2)	T-test	Untransformed	BS	Mock	18.28 ± 0.68	-	0.776779	0.80402	0.9804	0.07224	0.07224	0.07224	0.10885
				BAP	18.99 ± 0.87	0.776779	-	0.9804	0.84767	0.152578	0.12747	0.12747	0.22155
				NAA	18.88 ± 0.81	0.80402	0.9804	-	0.84767	0.12747	0.12747	0.12747	0.166357
				GA3	18.33 ± 1.14	0.9804	0.84767	0.84767	-	0.12747	0.12747	0.12747	0.16266
			M	Mock	21.09 ± 0.70	0.07224	0.152578	0.12747	0.12747	-	0.912016	0.912016	0.84767
				BAP	21.37 ± 0.81	0.07224	0.12747	0.12747	0.12747	0.912016	-	0.9804	0.776779
				NAA	21.34 ± 0.79	0.07224	0.12747	0.12747	0.12747	0.912016	0.9804	-	0.776779
				GA3	20.69 ± 0.64	0.10885	0.22155	0.166357	0.16266	0.84767	0.776779	0.776779	-
'BS', bundle sheath; 'M', mesophyll; 'Mock', mock treatment; 'BAP', exogenous cytokinin treatment; 'NAA', exogenous auxin treatment; 'GA3', exogenous gibberellin treatment.
The pairwise test applied to each cell character is shown in the column 'Pairwise test'. Where transformation of the data was required to meet the assumptions of the test applied, the specific transformation used is shown in the column 'Data transformation'. Values in square brackets represent transformed values.
Pairwise comparison p-values corrected for multiple comparisons within each response variate using the Benjamini-Hochberg method . Significant differences (p < 0.05) are highlighted in blue.

### Sheet: Hormone_cell_regression
Regression analysis of the effect of hormone treatments on cell characters with changing cell area within each cell type.
				Regression P-values:
Response variate	Cell type	Hormone	Regression fitted model	Cell Area	Hormone	Plant	Cell area : Hormone	Cell area : Plant	Hormone : Plant	Cell area : Hormone: Plant	Fitted model R2 value
Relative chloroplast content (proportion cell area)	BS	All	Cp proportion cell area ~ Cell Area * Hormone * Plant	0.32727	0.5335	0.4946	0.03161	0.35314	0.17125	0.8458	0.446136
	BS	All	Cp proportion cell area ~ Cell Area * Hormone	0.32946	0.53878	N/A	0.04352	N/A	N/A	N/A	0.185763
	BS	Auxin	Cp proportion cell area ~ Cell Area * Auxin * Plant	0.01746	0.12667	0.29922	0.03907	0.40307	0.0511	0.86956	0.59268
	BS	CK	Cp proportion cell area ~ Cell Area * CK * Plant	0.022418	0.817336	0.045553	0.009809	0.069579	0.419006	0.995583	0.625312
	BS	GA	Cp proportion cell area ~ Cell Area * GA * Plant	0.51825	0.87477	0.17687	0.02597	0.78945	0.17976	0.63121	0.460645
	BS	GA	Cp proportion cell area ~ Cell Area * GA	0.51731	0.8747	N/A	0.01586	N/A	N/A	N/A	0.214892
	M	All	Cp proportion cell area ~ Cell Area * Hormone * Plant	0.10486	0.12827	0.42287	0.88114	0.05178	0.64965	0.28781	0.45147
	M	Auxin	Cp proportion cell area ~ Cell Area * Auxin * Plant	0.2753	0.2875	0.8334	0.9176	0.9682	0.7703	0.7304	0.184799
	M	CK	Cp proportion cell area ~ Cell Area * CK * Plant	0.3205	0.8542	0.9752	0.641	0.8648	0.541	0.7903	0.158679
	M	GA	Cp proportion cell area ~ Cell Area * GA * Plant	0.25724	0.29667	0.71428	0.48793	0.09607	0.30938	0.10409	0.481473
Absolute chloroplast content per cell (µm2)	BS	All	Cp total area ~ Cell Area * Hormone * Plant	9.304e-12	0.56495	0.62799	0.04143	0.44817	0.42357	0.81355	0.769024
	BS	All	Cp total area ~ Cell Area * Hormone	5.601e-14	0.53558	N/A	0.04434	N/A	N/A	N/A	0.687663
	BS (outliers removed)	All	Cp total area ~ Cell Area * Hormone * Plant	2.113e-11	0.36419	0.42334	0.06543	0.14559	0.11784	0.69482	0.789427
	BS (outliers removed)	All	Cp total area ~ Cell Area * Hormone	1.853e-12	0.40544	N/A	0.09817	N/A	N/A	N/A	0.656984
	BS	Auxin	Cp total area ~ Cell Area * Auxin * Plant	3.907e-05	0.09306	0.33998	0.15788	0.26626	0.22237	0.95911	0.705003
	BS	Auxin	Cp total area ~ Cell Area * Auxin	1.626e-05	0.09522	N/A	0.25972	N/A	N/A	N/A	0.552946
	BS	CK	Cp total area ~ Cell Area * CK * Plant	4.018e-06	0.50756	0.04615	0.02487	0.08744	0.52283	0.99765	0.778146
	BS	GA	Cp total area ~ Cell Area * GA * Plant	2.428e-06	0.51706	0.51352	0.03793	0.94437	0.31876	0.4943	0.758947
	BS	GA	Cp total area ~ Cell Area * GA	1.177e-07	0.48777	N/A	0.01916	N/A	N/A	N/A	0.693045
	BS (outliers removed)	GA	Cp total area ~ Cell Area * GA * Plant	2.634e-05	0.74576	0.16788	0.02719	0.71715	0.07085	0.27231	0.770147
	BS (outliers removed)	GA	Cp total area ~ Cell Area * GA	1.851e-05	0.76538	N/A	0.02326	N/A	N/A	N/A	0.588137
	M	All	Cp total area ~ Cell Area * Hormone * Plant	2e-16	0.11455	0.35901	0.51987	0.03401	0.46535	0.16935	0.989307
	M	Auxin	(Cp total area)^2 ~ Cell Area * Auxin * Plant	2e-16	0.7991	0.6411	0.6171	0.222	0.5921	0.8699	0.986835
	M	CK	Cp total area ~ Cell Area * CK * Plant	2e-16	0.7718	0.9967	0.5199	0.8501	0.5006	0.7582	0.988681
	M	GA	Cp total area ~ Cell Area * GA * Plant	2e-16	0.24757	0.60059	0.25155	0.06347	0.20395	0.06437	0.989067
Chloroplast number (per cell)	BS	All	Cp number ~ Cell Area * Hormone * Plant	8.403e-09	0.08073	0.05261	0.22657	0.02807	0.52544	0.55634	0.718562
	BS	Auxin	Cp number ~ Cell Area * Auxin * Plant	0.001526	0.232812	0.224923	0.194415	0.401909	0.896471	0.672177	0.565892
	BS	CK	log10(Cp number) ~ Cell Area * CK * Plant	0.0009486	0.165595	0.131069	0.0359512	0.221597	0.0708096	0.335802	0.68482
	BS	CK	log10(Cp number) ~ Cell Area * CK	0.002406	0.22921	N/A	0.115941	N/A	N/A	N/A	0.372914
	BS	GA	Cp number ~ Cell Area * GA * Plant	0.0003289	0.488002	0.706882	0.165003	0.343814	0.881236	0.863378	0.587885
	M	All	Cp number ~ Cell Area * Hormone * Plant	1.533e-10	0.816668	0.007254	0.625058	0.304415	0.226049	0.733568	0.747779
	M	Auxin	Cp number ~ Cell Area * Auxin * Plant	7.409e-08	0.398225	0.005015	0.922563	0.272379	0.32446	0.966977	0.842026
	M	CK	log10(Cp number) ~ Cell Area * CK * Plant	2.386e-05	0.36585	0.05514	0.50948	0.92306	0.71358	0.61955	0.698842
	M	GA	Cp number ~ Cell Area * GA * Plant	1.125e-06	0.52137	0.02782	0.78028	0.10287	0.3791	0.49937	0.793992
Maximum individual chloroplast area per cell (µm2)	BS	All	Log10(Max_ind_cp_area) ~ Cell_area * Hormone * Plant	7.247e-05	0.9971	0.8201	0.7078	0.5536	0.674	0.243	0.496689
	BS	Auxin	Max_ind_cp_area ~ Cell_area * Auxin * Plant	0.05393	0.74511	0.93831	0.92613	0.76194	0.30237	0.39532	0.346974
	BS	CK	Max_ind_cp_area ~ Cell_area * CK * Plant	0.01832	0.85482	0.73991	0.58632	0.6223	0.34583	0.52787	0.404698
	BS	GA	Max_ind_cp_area ~ Cell_area * GA * Plant	0.002132	0.805925	0.499668	0.582212	0.200971	0.551603	0.522018	0.535353
	M	All	Max_ind_cp_area ~ Cell_area * Hormone * Plant	0.82165	0.89706	0.12587	0.35207	0.19257	0.51383	0.08042	0.451631
	M	Auxin	Max_ind_cp_area ~ Cell_area * Auxin * Plant	0.79182	0.79013	0.14467	0.10162	0.04708	0.45149	0.38732	0.505159
	M	CK	Max_ind_cp_area ~ Cell_area * CK * Plant	0.37873	0.88629	0.28255	0.69286	0.49265	0.19474	0.02178	0.504274
	M	GA	Max_ind_cp_area ~ Cell_area * GA * Plant	0.82473	0.60978	0.01941	0.83389	0.57271	0.60601	0.44125	0.440151
'Cp', chloroplast' 'BS', bundle sheath; 'M' mesophyll; 'Hormone, the exogenous hormone treatment applied; 'Plant', the plant from which cells were isolated, applied as a blocking factor. Fitted models follow standard statistical notation.
For hormone treatments, 'All' denotes all four treatments included in the analysis, 'Auxin' denotes a specific comparison of auxin vs mock treatment, 'CK' denotes a specific comparison of cytokinin vs mock treatment, 'GA' denotes a specific comparison of GA3 vs mock treatment.
Where transformation of the response variate was required to meet the assumptions of ANOVA, the transformation applied is stated in the fitted model
Where Hormone/Auxin/CK/GA was found to be a significant factor in full model but Plant was not, model simplification was undertaken to determine whether Hormone/Auxin/CK/GA remained a significant factor with unecessary terms removed

### Sheet: Hormone_cell_raw_data
All raw cell character measurements taken from light micrographs
Hormone Treatment	Plant	Cell Type	Cell replicate	Cell area (µm2)	Cell length (PD leaf axis) (µm)	Cell width (ML leaf axis) (µm)	Cp total area (µm2 per cell)	Cp total area (proportion cell area)	Cp maximum single area per cell (µm2)	Cp number (per cell)
BAP (5µM)	1	BS	1	547.403	44.896	12.177	249.149	0.455147	16.164	27
BAP (5µM)	1	BS	2	884.369	57.695	14.747	408.261	0.461641	23.25	43
BAP (5µM)	1	BS	3	761.582	41.938	20.444	371.426	0.487703	20.109	35
BAP (5µM)	1	BS	4	617.945	33.024	20.286	279.396	0.452137	22.778	28
BAP (5µM)	1	BS	5	699.786	53.46	14.633	372.983	0.532996	18.807	41
BAP (5µM)	2	BS	1	570.385	48.592	11.47	258.866	0.453844	16.917	28
BAP (5µM)	2	BS	2	426.825	34.394	12.064	200.019	0.468621	16.355	29
BAP (5µM)	2	BS	3	704.357	62.289	12.042	250.656	0.355865	14.887	31
BAP (5µM)	2	BS	4	779.738	47.008	17.289	264.075	0.338671	16.892	32
BAP (5µM)	2	BS	5	792.505	42.426	20.227	343.146	0.432989	19.126	31
BAP (5µM)	3	BS	1	817.453	50.179	18.239	385.802	0.471956	15.091	34
BAP (5µM)	3	BS	2	539.5	31.92	16.569	169.926	0.314969	16.036	17
BAP (5µM)	3	BS	3	576.782	40.041	16.055	287.95	0.499235	19.662	26
BAP (5µM)	3	BS	4	920.323	50.818	20.138	391.714	0.425627	25.587	33
BAP (5µM)	3	BS	5	758.288	69.692	12.054	329.854	0.434998	23.173	29
GA3 (100µM)	1	BS	1	652.98	37.498	19.177	243.595	0.373051	19.496	25
GA3 (100µM)	1	BS	2	731.373	51.842	14.589	283.392	0.387479	18.73	31
GA3 (100µM)	1	BS	3	542.245	31.384	16.61	268.212	0.494632	17.147	28
GA3 (100µM)	1	BS	4	410.087	33.754	12.223	175.263	0.42738	14.198	19
GA3 (100µM)	1	BS	5	444.61	30.528	16.202	186.575	0.419637	14.517	23
GA3 (100µM)	2	BS	1	823.671	37.408	22.97	452.705	0.549619	25.025	33
GA3 (100µM)	2	BS	2	925.928	48.879	20.029	291.5	0.314819	16.751	25
GA3 (100µM)	2	BS	3	1153.33	51.674	25.514	674.046	0.584433	24.808	40
GA3 (100µM)	2	BS	4	573.015	49.991	11.365	293.517	0.512233	18.883	28
GA3 (100µM)	2	BS	5	561.959	33.179	19.193	288.385	0.513178	22.395	22
GA3 (100µM)	3	BS	1	575.556	61.499	9.113	186.894	0.324719	15.73	25
GA3 (100µM)	3	BS	2	478.687	46.091	11.1	175.812	0.36728	13.176	26
GA3 (100µM)	3	BS	3	370.481	39.146	10.309	177.139	0.478132	14.862	22
GA3 (100µM)	3	BS	4	455.374	41.174	11.765	191.605	0.420764	13.125	24
GA3 (100µM)	3	BS	5	636.854	44.323	14.03	374.133	0.587471	26.072	24
Mock (0.1% EtOH)	1	BS	1	426.123	31.712	14.733	261	0.612499	16.943	28
Mock (0.1% EtOH)	1	BS	2	701.893	38.465	17.519	256.197	0.365009	19.611	21
Mock (0.1% EtOH)	1	BS	3	642.88	42.004	15.737	343.413	0.534179	19.471	30
Mock (0.1% EtOH)	1	BS	4	937.176	59.696	18.401	396.08	0.422631	18.232	37
Mock (0.1% EtOH)	1	BS	5	712.401	48.857	15.456	322.525	0.45273	18.373	30
Mock (0.1% EtOH)	2	BS	1	671.238	41.148	18.276	279.754	0.416773	17.658	27
Mock (0.1% EtOH)	2	BS	2	841.559	64.458	14.072	294.002	0.349354	18.028	28
Mock (0.1% EtOH)	2	BS	3	583.638	34.696	18.614	318.746	0.546136	20.799	27
Mock (0.1% EtOH)	2	BS	4	757.586	36.437	22.273	261.202	0.344782	24.157	24
Mock (0.1% EtOH)	2	BS	5	421.297	30.596	14.963	257.525	0.611267	14.9	25
Mock (0.1% EtOH)	3	BS	1	557.988	46.315	13.197	214.242	0.383954	12.193	28
Mock (0.1% EtOH)	3	BS	2	611.178	34.077	19.956	282.703	0.462554	19.394	27
Mock (0.1% EtOH)	3	BS	3	621.252	44.128	15.523	185.707	0.298924	18.935	24
Mock (0.1% EtOH)	3	BS	4	608.382	36.01	19.557	272.093	0.44724	17.007	29
Mock (0.1% EtOH)	3	BS	5	538.76	48.959	11.684	223.908	0.415599	18.462	29
NAA (5µM)	1	BS	1	726.203	45.943	18.373	342.073	0.471043	20.709	35
NAA (5µM)	1	BS	2	653.529	41.184	17.614	397.332	0.607979	18.066	38
NAA (5µM)	1	BS	3	588.618	38.288	15.852	267.139	0.453841	18.309	25
NAA (5µM)	1	BS	4	534.061	37.664	16.378	243.838	0.456573	16.432	27
NAA (5µM)	1	BS	5	693.096	55.353	15.015	342.609	0.494317	21.667	30
NAA (5µM)	2	BS	1	1104.19	60.132	20.572	390.156	0.353341	20.16	36
NAA (5µM)	2	BS	2	808.35	38.216	25.076	419.177	0.518559	21.935	31
NAA (5µM)	2	BS	3	551.221	45.465	14.345	244.068	0.442777	14.134	28
NAA (5µM)	2	BS	4	418.513	43.39	9.006	179.055	0.427836	14.951	22
NAA (5µM)	2	BS	5	723.534	54.712	13.706	299.659	0.41416	18.488	28
NAA (5µM)	3	BS	1	526.247	27.093	20.604	261.853	0.497586	24.935	22
NAA (5µM)	3	BS	2	464.911	28.211	15.567	244.502	0.525911	15.679	28
NAA (5µM)	3	BS	3	804.941	66.268	13.677	313.664	0.389673	15.717	30
NAA (5µM)	3	BS	4	762.118	58.186	14.807	426.084	0.559079	22.318	31
NAA (5µM)	3	BS	5	789.939	53.723	14.421	414.657	0.524923	19.675	36
BAP (5µM)	1	M	1	289.904	17.747	21.483	231.032	0.796926	24.246	25
BAP (5µM)	1	M	2	367.889	17.922	26.517	312.184	0.848582	18.692	38
BAP (5µM)	1	M	3	347.882	16.031	29.103	293.824	0.844608	26.582	29
BAP (5µM)	1	M	4	199.381	14.276	21.428	167.461	0.839905	16.241	27
BAP (5µM)	1	M	5	242.165	13.004	23.272	201.794	0.833291	21.846	29
BAP (5µM)	2	M	1	329.292	15.096	29.787	278.604	0.84607	16.177	29
BAP (5µM)	2	M	2	316.818	17.793	20.836	260.487	0.822198	21.552	29
BAP (5µM)	2	M	3	308.902	18.137	25.371	267.726	0.866702	20.377	27
BAP (5µM)	2	M	4	343.209	18.361	20.778	293.453	0.855027	20.569	30
BAP (5µM)	2	M	5	249.239	16.486	19.509	212.774	0.853695	26.416	24
BAP (5µM)	3	M	1	284.669	16.136	21.039	242.255	0.851006	23.224	29
BAP (5µM)	3	M	2	291.525	14.59	22.009	245.715	0.842861	22.471	24
BAP (5µM)	3	M	3	399.4	15.765	28.61	333.289	0.834474	18.628	32
BAP (5µM)	3	M	4	284.018	17.91	19.944	237.582	0.836503	22.382	28
BAP (5µM)	3	M	5	284.58	15.424	24.17	236.497	0.831039	21.182	30
GA3 (100µM)	1	M	1	223.869	15.201	19.896	179.157	0.800276	21.488	20
GA3 (100µM)	1	M	2	198.142	14.162	19.06	160.197	0.808496	17.926	26
GA3 (100µM)	1	M	3	252.75	14.009	24.63	210.948	0.834611	18.028	29
GA3 (100µM)	1	M	4	285.946	16.213	25.213	234.543	0.820235	21.309	28
GA3 (100µM)	1	M	5	358.85	13.019	30.229	299.888	0.835692	17.594	37
GA3 (100µM)	2	M	1	391.446	15.259	31.848	340.541	0.869957	21.016	29
GA3 (100µM)	2	M	2	313.537	14.833	24.993	272.91	0.870424	19.854	31
GA3 (100µM)	2	M	3	264.981	14.53	24.218	221.341	0.835309	22.229	26
GA3 (100µM)	2	M	4	323.164	15.972	24.282	266.845	0.825726	22.867	29
GA3 (100µM)	2	M	5	297.475	17.347	21.086	250.401	0.841755	25.012	28
GA3 (100µM)	3	M	1	391.012	12.959	36.256	298.088	0.76235	19.496	31
GA3 (100µM)	3	M	2	212.838	15.046	17.321	180.944	0.850149	17.696	26
GA3 (100µM)	3	M	3	269.552	13.854	22.388	224.891	0.834314	23.416	25
GA3 (100µM)	3	M	4	286.163	14.287	21.909	239.28	0.836167	24.093	25
GA3 (100µM)	3	M	5	303.387	13.233	26.798	258.227	0.851147	18.386	28
Mock (0.1% EtOH)	1	M	1	421.386	20.486	30.097	351.751	0.834748	21.118	38
Mock (0.1% EtOH)	1	M	2	299.212	14.238	26.273	258.125	0.862683	17.607	29
Mock (0.1% EtOH)	1	M	3	451.135	18.897	28.296	391.42	0.867634	15.526	38
Mock (0.1% EtOH)	1	M	4	304.919	15.615	22.636	265.007	0.869106	18.13	32
Mock (0.1% EtOH)	1	M	5	276.242	16.323	21.301	224.903	0.814152	20.952	24
Mock (0.1% EtOH)	2	M	1	368.042	15.337	26.844	305.864	0.831057	20.926	27
Mock (0.1% EtOH)	2	M	2	285.805	15.58	21.237	228.555	0.799689	18.794	22
Mock (0.1% EtOH)	2	M	3	266.041	16.782	20.507	228.951	0.860585	22.752	27
Mock (0.1% EtOH)	2	M	4	361.199	14.101	29.777	307.587	0.851572	21.782	30
Mock (0.1% EtOH)	2	M	5	406.575	15.997	29.271	346.056	0.851149	26.825	31
Mock (0.1% EtOH)	3	M	1	264.956	14.278	20.677	219.49	0.828402	23.059	25
Mock (0.1% EtOH)	3	M	2	356.73	15.354	31.514	308.302	0.864245	21.437	32
Mock (0.1% EtOH)	3	M	3	262.658	13.897	22.896	209.748	0.798559	23.276	27
Mock (0.1% EtOH)	3	M	4	247.209	14.982	18.131	211.944	0.857347	22.267	25
Mock (0.1% EtOH)	3	M	5	262.006	13.785	20.971	224.814	0.858049	21.96	26
NAA (5µM)	1	M	1	310.715	17.179	23.888	271.799	0.874753	21.297	29
NAA (5µM)	1	M	2	381.959	15.734	30.763	328.182	0.859207	27.412	33
NAA (5µM)	1	M	3	321.095	16.596	24.781	278.668	0.867868	15.858	30
NAA (5µM)	1	M	4	315.35	20.592	21.453	265.76	0.842746	20.773	27
NAA (5µM)	1	M	5	281.145	17.249	18.978	234.811	0.835195	21.105	26
NAA (5µM)	2	M	1	295.343	16.954	20.487	247.285	0.837281	21.156	29
NAA (5µM)	2	M	2	328.462	15.308	25.048	284.146	0.86508	24.846	27
NAA (5µM)	2	M	3	275.004	16.323	19.007	229.219	0.833512	19.101	23
NAA (5µM)	2	M	4	380.516	15.063	32.823	327.709	0.861223	25.229	31
NAA (5µM)	2	M	5	287.172	15.484	22.055	250.745	0.873153	21.131	27
NAA (5µM)	3	M	1	276.702	14.395	21.929	237.901	0.859773	22.254	27
NAA (5µM)	3	M	2	397.753	16.638	26.894	338.843	0.851893	17.441	38
NAA (5µM)	3	M	3	380.938	15.944	28.797	324.76	0.852527	23.825	33
NAA (5µM)	3	M	4	320.853	18.015	22.114	264.062	0.823	19.65	34
NAA (5µM)	3	M	5	279.907	15.685	22.909	238.565	0.852301	19.088	29
'BS', bundle sheath; 'Cp', chloroplast; 'M', mesophyll; 'ML' mediolateral' 'PD', proximodistal; 'Plant replicate', the plant from which individual cells were isolated.

### Sheet: Hormone_leaf_raw_data
All raw measurements of mature leaf 4 component lengths under exogenous hormone treatments
Hormone Treatment	Plant Replicate	Leaf 4 total length (mm)	Leaf 4 blade length (mm)	Leaf 4 sheath length (mm)	Leaf 4 blade length (proportion total length)
Mock (0.1% EtOH)	1	131	61	70	0.465649
Mock (0.1% EtOH)	2	158	79	79	0.5
Mock (0.1% EtOH)	3	171	92	79	0.538012
Mock (0.1% EtOH)	4	180	96	84	0.533333
Mock (0.1% EtOH)	5	182	92	90	0.505495
Mock (0.1% EtOH)	6	150	75	75	0.5
NAA (5µM)	1	179	90	89	0.502793
NAA (5µM)	2	187	97	90	0.518717
NAA (5µM)	3	182	100	82	0.549451
NAA (5µM)	4	203	110	93	0.541872
NAA (5µM)	5	152	68	84	0.447368
NAA (5µM)	6	151	74	77	0.490066
GA3 (100µM)	1	305	135	170	0.442623
GA3 (100µM)	2	310	129	181	0.416129
GA3 (100µM)	3	283	111	172	0.392226
GA3 (100µM)	4	335	136	199	0.40597
GA3 (100µM)	5	325	142	183	0.436923
GA3 (100µM)	6	314	127	187	0.404459
BAP (5µM)	1	173	88	85	0.508671
BAP (5µM)	2	166	86	80	0.518072
BAP (5µM)	3	174	88	86	0.505747
BAP (5µM)	4	176	94	82	0.534091
BAP (5µM)	5	166	90	76	0.542169
BAP (5µM)	6	172	92	80	0.534884
