## Supplementary material for "Delayed exposure of rice to light partially phenocopies C_4_ bundle sheath characteristics by reducing cell length": S Data 3

### Sheet: Delayed_light_ANOVA
Analysis of Variance tests of the effect of delayed light treatments on mature bundle sheath and mesophyll cell phenotypes and leaf 2 blade length
		ANOVA P-values:
Response variate	ANOVA fitted model	Cell Type	Light	Plant	Cell Type : Light	Cell Type : Plant	Light : Plant	Cell Type : Light : Plant
Paradermal cell area (µm2)	log10(Cell area) ~ Cell Type * Light * Plant	< 2.2e-16	2.067e-11	0.001379	0.058672	0.112271	0.07739	0.712476
Cell length (µm)	log10(Cell length) ~ Cell Type * Light * Plant	< 2.2e-16	2.733e-08	0.0003398	0.484261	0.0650217	0.0059129	0.660188
Cell width (µm)	Sqrt(Cell width) ~ Cell Type * Light * Plant	< 2.2e-16	1.808e-06	0.0001586	0.532989	0.0073836	0.0163663	0.456373
Relative chloroplast content (proportion cell area)	logit(Cp proportion cell area) ~ Cell Type * Light * Plant	< 2.2e-16	< 2.2e-16	0.278564	0.0001159	0.0384384	0.0003111	0.587196
Absolute chloroplast content per cell (µm2)	log10(Cp total area) ~ Cell Type * Light * Plant	0.0134	< 2.2e-16	0.0059705	7.453e-14	0.269162	0.0004583	0.157356
Chloroplast number (per cell)	log10(Cp number) ~ Cell Type * Light * Plant	0.55692	0.11475	0.67252	0.78116	0.04543	0.70426	0.1553
Maximum individual chloroplast area per cell (µm2)	log10(Cp max individual area) ~ Cell Type * Light * Plant	0.006474	< 2.2e-16	0.052416	7.624e-11	0.00186	0.00212	0.065947
Leaf 2 blade length (mm)	Leaf blade length ~ Light	-	0.002081	-	-	-	-	-
'Cp', chloroplast'; 'Cell type', effect of different cell types; 'Light', effect of control/absent/delayed light treatments; 'Plant', effect of the plant from which cells were isolated, applied as a blocking factor. Fitted models follow standard statistical notation.
Where transformation of the response variate was required to meet the assumptions of ANOVA, the transformation applied is stated in the fitted model.

### Sheet: Delayed_light_Pairwise_comp
Pairwise comparisons of the effects between delayed-light treatments and cell types within each cell character measured
						Padj value (Pairwise comparisons)
Response variate	Pairwise test	Data transformation	Cell type	Light treatment	Mean ± S.E.	vs. Light-grown BS	vs. Dark-grown BS	vs. Delayed light BS	vs. Light-grown M	vs. Dark-grown M	vs. Delayed light M
Paradermal cell area (µm2)	T-test	Log10	BS	Light-grown	721.19 ± 32.05 [2.83 ± 0.02]	-	0.0004065	0.0831429	4.125e-16	4.125e-16	4.125e-16
				Dark-grown	576.07 ± 21.58 [2.74 ± 0.02]	0.0004065	-	0.06645	6.45e-15	4.125e-16	4.125e-16
				Delayed light	646.68 ± 27.32 [2.79 ± 0.02]	0.0831429	0.06645	-	4.125e-16	4.125e-16	4.125e-16
			M	Light-grown	362.28 ± 10.16 [2.55 ± 0.01]	4.125e-16	6.45e-15	4.125e-16	-	9.48e-10	4.2e-09
				Dark-grown	279.42 ± 6.47 [2.44 ± 0.01]	4.125e-16	4.125e-16	4.125e-16	9.48e-10	-	0.8273
				Delayed light	279.36 ± 8.12 [2.44 ± 0.01]	4.125e-16	4.125e-16	4.125e-16	4.2e-09	0.8273	-
Cell length (µm)	Mann-Whitney	Log10	BS	Light-grown	52.89 ± 1.70 [1.71 ± 0.01]	-	0.0279	0.0279	3.66667e-16	3.66667e-16	3.66667e-16
				Dark-grown	47.16 ± 1.23 [1.66 ± 0.01]	0.0279	-	0.877	3.66667e-16	3.66667e-16	3.66667e-16
				Delayed light	47.42 ± 1.40 [1.66 ± 0.01]	0.0279	0.877	-	3.66667e-16	3.66667e-16	3.66667e-16
			M	Light-grown	17.41 ± 0.37 [1.24 ± 0.01]	3.66667e-16	3.66667e-16	3.66667e-16	-	9.99545e-05	9.81e-08
				Dark-grown	15.53 ± 0.26 [1.19 ± 0.01]	3.66667e-16	3.66667e-16	3.66667e-16	9.99545e-05	-	0.05385
				Delayed light	14.83 ± 0.25 [1.17 ± 0.01]	3.66667e-16	3.66667e-16	3.66667e-16	9.81e-08	0.05385	-
Cell width (µm)	Mann-Whitney	Sqrt	BS	Light-grown	14.78 ± 0.43 [3.82 ± 0.05]	-	0.0374423	0.7409	3.66667e-16	3.66667e-16	3.66667e-16
				Dark-grown	13.42 ± 0.39 [3.64 ± 0.05]	0.0374423	-	0.03085	3.66667e-16	3.66667e-16	3.66667e-16
				Delayed light	14.97 ± 0.46 [3.84 ± 0.06]	0.7409	0.03085	-	3.66667e-16	3.66667e-16	3.66667e-16
			M	Light-grown	26.33 ± 0.53 [5.12 ± 0.05]	3.66667e-16	3.66667e-16	3.66667e-16	-	9.81e-09	3.96818e-05
				Dark-grown	22.15 ± 0.38 [4.70 ± 0.04]	3.66667e-16	3.66667e-16	3.66667e-16	9.81e-09	-	0.168429
				Delayed light	23.33 ± 0.49 [4.81 ± 0.05]	3.66667e-16	3.66667e-16	3.66667e-16	3.96818e-05	0.168429	-
Relative chloroplast content (proportion cell area)	Mann-Whitney	Logit	BS	Light-grown	0.53 ± 0.01 [0.14 ± 0.05]	-	3.66667e-16	0.01035	3.66667e-16	3.35e-14	3.66667e-16
				Dark-grown	0.29 ± 0.01 [-0.93 ± 0.06]	3.66667e-16	-	1.48636e-14	3.66667e-16	3.66667e-16	3.66667e-16
				Delayed light	0.48 ± 0.01 [-0.09 ± 0.06]	0.01035	1.48636e-14	-	3.66667e-16	3.66667e-16	3.66667e-16
			M	Light-grown	0.85 ± 0.01 [1.76 ± 0.04]	3.66667e-16	3.66667e-16	3.66667e-16	-	1.62e-15	5.45769e-11
				Dark-grown	0.72 ± 0.01 [0.97 ± 0.06]	3.35e-14	3.66667e-16	3.66667e-16	1.62e-15	-	9.10714e-08
				Delayed light	0.80 ± 0.00 [1.39 ± 0.03]	3.66667e-16	3.66667e-16	3.66667e-16	5.45769e-11	9.10714e-08	-
Absolute chloroplast content per cell (µm2)	T-test	Log10	BS	Light-grown	377.58 ± 16.55 [2.55 ± 0.02]	-	5.5e-16	0.0007865	0.001215	5.5e-16	5.5e-16
				Dark-grown	159.70 ± 6.11 [2.18 ± 0.02]	5.5e-16	-	5.5e-16	5.5e-16	9.62727e-07	2.325e-11
				Delayed light	303.54 ± 13.19 [2.46 ± 0.02]	0.0007865	5.5e-16	-	0.4059	5.35e-11	9.62727e-07
			M	Light-grown	306.87 ± 8.33 [2.48 ± 0.01]	0.001215	5.5e-16	0.4059	-	5.5e-16	1.32857e-12
				Dark-grown	199.54 ± 5.28 [2.29 ± 0.01]	5.5e-16	9.62727e-07	5.35e-11	5.5e-16	-	0.00587143
				Delayed light	222.56 ± 6.32 [2.34 ± 0.01]	5.5e-16	2.325e-11	9.62727e-07	1.32857e-12	0.00587143	-
Chloroplast number (per cell)	Mann-Whitney	Log10	BS	Light-grown	35.22 ± 1.15 [1.53 ± 0.01]	-	0.6246	0.6246	0.7839	0.6246	0.6246
				Dark-grown	32.75 ± 0.85 [1.51 ± 0.01]	0.6246	-	0.979	0.7839	0.979	0.979
				Delayed light	33.03 ± 0.85 [1.51 ± 0.01]	0.6246	0.979	-	0.7839	0.924273	0.979
			M	Light-grown	33.53 ± 0.68 [1.52 ± 0.01]	0.7839	0.7839	0.7839	-	0.6246	0.7839
				Dark-grown	32.32 ± 0.60 [1.51 ± 0.01]	0.6246	0.979	0.924273	0.6246	-	0.7839
				Delayed light	32.77 ± 0.65 [1.51 ± 0.01]	0.6246	0.979	0.979	0.7839	0.7839	-
Maximum individual chloroplast area per cell (µm2)	Mann-Whitney	Log10	BS	Light-grown	24.04 ± 0.80 [1.37 ± 0.01]	-	6.6e-16	1.29231e-05	1	6.6e-16	3.51667e-10
				Dark-grown	9.97 ± 0.38 [0.98 ± 0.02]	6.6e-16	-	6.6e-16	6.6e-16	9.21e-09	1.1675e-15
				Delayed light	19.11 ± 0.69 [1.26 ± 0.02]	1.29231e-05	6.6e-16	-	3.125e-06	3.51667e-10	0.0115179
			M	Light-grown	23.96 ± 0.72 [1.37 ± 0.01]	1	6.6e-16	3.125e-06	-	6.6e-16	6.75e-11
				Dark-grown	13.37 ± 0.38 [1.12 ± 0.01]	6.6e-16	9.21e-09	3.51667e-10	6.6e-16	-	3.38182e-07
				Delayed light	16.96 ± 0.52 [1.22 ± 0.01]	3.51667e-10	1.1675e-15	0.0115179	6.75e-11	3.38182e-07	-
'BS', bundle sheath; 'M', mesophyll; 'Light-grown', plants grown under control conditions; 'Dark-grown', plants grown without light; 'Delayed light', plants exposed to light at 6 days old.
The pairwise test applied to each cell character is shown in the column 'Pairwise test'. Where transformation of the data was required to meet the assumptions of the test applied, the specific transformation used is shown in the column 'Data transformation'. Values in square brackets represent transformed values.
Pairwise comparison p-values corrected for multiple comparisons within each response variate using the Benjamini-Hochberg method . Significant differences (p < 0.05) are highlighted in blue.

### Sheet: Delayed_light_raw_data_cell
All raw cell character measurements taken from light micrographs
Cell Type	Delayed Light Treatment	Plant Replicate	Cell replicate	Cell area (um2)	Cell length (PD leaf axis) (um)	Cell width (ML leaf axis) (um)	Normalised cell length (relative to minimum value within cell type)	Cp total area (um2 per cell)	Cp total area (proportion cell area)	Cp maximum single area per cell (um2)	Cp number (per cell)
BS	Light-grown	1	1	938.07	56.583	17.485	1.71823	486.628	0.518754	27.897	29
BS	Light-grown	1	2	843.819	57.432	15.695	1.74401	308.059	0.365077	16.215	31
BS	Light-grown	1	3	663.615	48.727	14.617	1.47967	318.708	0.48026	20.684	28
BS	Light-grown	1	4	887.676	57.688	14.709	1.75178	445.964	0.502395	25.165	35
BS	Light-grown	1	5	1450.59	79.652	20.641	2.41875	621.902	0.428723	23.224	47
BS	Light-grown	1	6	627.342	58.826	12.643	1.78634	350.69	0.559009	24.093	32
BS	Light-grown	1	7	608.242	55.755	11.666	1.69309	254.474	0.418376	24.82	33
BS	Light-grown	1	8	1335.13	90.598	17.239	2.75115	508.551	0.380899	34.064	40
BS	Light-grown	1	9	1181.54	56.729	22.359	1.72266	698.867	0.591489	36.873	39
BS	Light-grown	1	10	854.352	56.507	15.279	1.71592	479.696	0.561473	24.335	40
BS	Light-grown	2	1	764.34	68.172	11.745	2.07015	318.3	0.416438	18.651	35
BS	Light-grown	2	2	691.5	55.203	13.329	1.67632	319.371	0.461852	25.612	40
BS	Light-grown	2	3	582.974	34.317	18.724	1.04209	432.456	0.74181	22.377	36
BS	Light-grown	2	4	827.757	63.39	14.125	1.92493	359.616	0.434446	17.122	33
BS	Light-grown	2	5	494.851	34.623	14.771	1.05138	272.361	0.55039	24.271	27
BS	Light-grown	2	6	798.685	49.772	17.297	1.5114	391.216	0.489825	20.122	44
BS	Light-grown	2	7	465.32	35.836	13.802	1.08821	262.287	0.56367	21.731	22
BS	Light-grown	2	8	466.737	43.93	10.793	1.334	193.789	0.4152	17.671	23
BS	Light-grown	2	9	828.242	44.538	19.871	1.35246	360.841	0.435671	22.586	35
BS	Light-grown	2	10	605.126	48.476	13.917	1.47205	313.371	0.517861	20.467	36
BS	Light-grown	3	1	765.463	62.036	13.906	1.88382	375.971	0.491168	29.647	44
BS	Light-grown	3	2	618.954	66.228	9.903	2.01111	252.775	0.408391	15.143	34
BS	Light-grown	3	3	460.404	48.257	11.496	1.4654	296.134	0.643205	23.901	43
BS	Light-grown	3	4	478.279	37.351	13.777	1.13422	297.679	0.622396	19.56	30
BS	Light-grown	3	5	556.251	48.796	12.274	1.48176	254.895	0.458237	24.948	44
BS	Light-grown	3	6	576.922	45.633	12.787	1.38572	213.974	0.370889	17.441	18
BS	Light-grown	3	7	814.236	48.535	18.404	1.47384	536.283	0.658633	37.282	44
BS	Light-grown	3	8	438.725	44.363	10.169	1.34715	163.005	0.371543	19.458	19
BS	Light-grown	3	9	915.842	54.35	17.537	1.65042	564.486	0.616357	29.008	64
BS	Light-grown	3	10	690.798	56.354	14.127	1.71128	393.552	0.569706	33.337	37
BS	Light-grown	4	1	525.941	60.787	9.096	1.84589	256.542	0.487777	15.398	27
BS	Light-grown	4	2	530.652	56.743	9.921	1.72309	374.784	0.706271	18.781	39
BS	Light-grown	4	3	635.328	50.93	14.717	1.54657	423.187	0.666092	21.565	37
BS	Light-grown	4	4	453.407	41.176	12.082	1.25037	279.626	0.616722	20.186	28
BS	Light-grown	4	5	451.007	40.096	12.626	1.21758	244.313	0.541706	13.278	27
BS	Light-grown	4	6	615.711	32.931	21.582	1	259.938	0.422175	19.943	29
BS	Light-grown	4	7	654.014	50.355	13.874	1.52911	239.778	0.366625	15.411	29
BS	Light-grown	4	8	631.287	50.079	13.29	1.52073	325.743	0.515998	26.442	29
BS	Light-grown	4	9	869.967	66.592	14.313	2.02217	459.932	0.528678	27.106	36
BS	Light-grown	4	10	543.088	35.413	18.532	1.07537	295.611	0.544315	25.076	32
BS	Light-grown	5	1	374.235	38.093	10.542	1.15675	211.765	0.565861	25.535	24
BS	Light-grown	5	2	411.197	34.313	13.437	1.04197	253.209	0.615785	22.344	29
BS	Light-grown	5	3	779.176	51.084	15.381	1.55124	532.274	0.683124	22.356	35
BS	Light-grown	5	4	658.572	52.552	14.377	1.59582	504.006	0.765301	18.769	39
BS	Light-grown	5	5	936.921	55.008	18.63	1.6704	577.998	0.616912	26.94	38
BS	Light-grown	5	6	1132.82	67.044	19.976	2.03589	658.559	0.581347	36.426	61
BS	Light-grown	5	7	968.789	62.304	16.644	1.89196	534.597	0.55182	32.877	44
BS	Light-grown	5	8	489.195	36.204	13.88	1.09939	328.45	0.671409	20.53	25
BS	Light-grown	5	9	688.18	44.953	16.177	1.36507	301.995	0.438831	23.39	28
BS	Light-grown	5	10	922.059	64.817	16.178	1.96827	533.959	0.579094	33.413	50
BS	Light-grown	6	1	1062.86	54.593	22.258	1.6578	513.109	0.482762	32.379	44
BS	Light-grown	6	2	472.738	39.675	10.876	1.20479	270.663	0.572543	14.811	31
BS	Light-grown	6	3	601.066	55.566	11.257	1.68735	377.631	0.628269	18.871	31
BS	Light-grown	6	4	403.383	38.077	11.291	1.15627	259.223	0.642623	23.85	31
BS	Light-grown	6	5	824.706	57.811	14.96	1.75552	358.504	0.434705	15.692	36
BS	Light-grown	6	6	954.86	93.816	11.859	2.84887	593.852	0.621926	27.655	51
BS	Light-grown	6	7	1315.97	68.945	21.202	2.09362	529.337	0.402241	30.26	34
BS	Light-grown	6	8	617.639	44.886	15.168	1.36303	310.741	0.503111	32.29	32
BS	Light-grown	6	9	1070.59	76.474	16.095	2.32225	492.426	0.459959	36.133	46
BS	Light-grown	6	10	444.342	43.557	11.292	1.32267	307.115	0.691168	26.876	29
BS	Dark-grown	1	1	371.566	38.382	9.992	1.39764	150.518	0.405091	7.89	37
BS	Dark-grown	1	2	552.383	58.67	10.059	2.13641	126.579	0.229151	15.628	28
BS	Dark-grown	1	3	634.607	57.184	13.607	2.0823	178.544	0.281346	13.278	33
BS	Dark-grown	1	4	739.443	59.322	13.571	2.16015	256.554	0.346956	11.095	39
BS	Dark-grown	1	5	705.123	46.876	18.092	1.70694	141.569	0.200772	10.916	30
BS	Dark-grown	1	6	760.407	66.909	12.764	2.43642	189.434	0.249122	7.405	37
BS	Dark-grown	1	7	399.336	43.358	10.484	1.57884	86.144	0.215718	7.954	28
BS	Dark-grown	1	8	557.618	59.312	10.188	2.15978	178.518	0.320144	9.806	27
BS	Dark-grown	1	9	769.817	57.422	14.677	2.09096	200.427	0.260357	7.814	42
BS	Dark-grown	1	10	608.739	46.898	13.898	1.70774	177.905	0.292252	15.947	38
BS	Dark-grown	2	1	537.611	32.572	17.829	1.18608	164.614	0.306195	20.352	26
BS	Dark-grown	2	2	447.943	36.573	13.309	1.33177	186.064	0.415374	10.023	38
BS	Dark-grown	2	3	371.285	36.18	11.813	1.31746	98.312	0.264789	11.721	36
BS	Dark-grown	2	4	623.371	57.182	11.143	2.08222	130.499	0.209344	14.287	28
BS	Dark-grown	2	5	720.47	59.546	12.88	2.16831	161.563	0.224247	7.661	45
BS	Dark-grown	2	6	487.472	44.234	12.128	1.61073	149.217	0.306104	8.529	30
BS	Dark-grown	2	7	547.889	48.59	12.035	1.76935	156.852	0.286284	6.32	25
BS	Dark-grown	2	8	484.561	44.585	12.116	1.62352	120.552	0.248786	8.759	22
BS	Dark-grown	2	9	643.812	55.19	13.088	2.00969	207.156	0.321765	7.839	42
BS	Dark-grown	2	10	448.109	53.444	8.547	1.94611	102.857	0.229536	8.108	27
BS	Dark-grown	3	1	522.034	44.873	12.461	1.634	175.173	0.335559	11.785	28
BS	Dark-grown	3	2	328.437	38.837	9.284	1.41421	134.802	0.410435	8.439	25
BS	Dark-grown	3	3	466.967	50.118	11.141	1.82499	313.958	0.672334	10.035	43
BS	Dark-grown	3	4	466.175	42.725	11.953	1.55579	107.62	0.230858	7.558	28
BS	Dark-grown	3	5	743.375	54.767	13.944	1.99428	183.447	0.246776	12.436	39
BS	Dark-grown	3	6	340.847	42.559	8.996	1.54974	98.184	0.288059	7.061	28
BS	Dark-grown	3	7	885.454	49.928	19.029	1.81808	185.234	0.209197	11.006	43
BS	Dark-grown	3	8	583.076	48.043	12.56	1.74944	194.145	0.332967	6.575	36
BS	Dark-grown	3	9	690.964	56.647	13.302	2.06274	171.471	0.248162	8.58	32
BS	Dark-grown	3	10	328.552	42.747	8.196	1.55659	135.747	0.413167	7.099	28
BS	Dark-grown	4	1	567.666	53.99	12.093	1.96599	242.485	0.427161	9.882	43
BS	Dark-grown	4	2	320.061	35.576	9.783	1.29546	125.66	0.392613	8.376	28
BS	Dark-grown	4	3	381.589	27.462	15.077	1	165.355	0.433333	9.937	26
BS	Dark-grown	4	4	426.685	36.522	13.41	1.32991	150.761	0.353331	8.669	29
BS	Dark-grown	4	5	803.039	56.629	14.919	2.06209	232.501	0.289526	9.614	32
BS	Dark-grown	4	6	667.739	53.122	14.126	1.93438	165.215	0.247425	13.317	29
BS	Dark-grown	4	7	758.99	43.659	19.304	1.5898	138.287	0.182199	12.168	41
BS	Dark-grown	4	8	771.681	49.586	16.124	1.80562	238.616	0.309216	8.708	45
BS	Dark-grown	4	9	605.228	49.698	14.657	1.8097	188.925	0.312155	13.202	35
BS	Dark-grown	4	10	597.746	41.712	15.598	1.5189	173.36	0.290023	8.976	33
BS	Dark-grown	5	1	324.466	30.426	11.691	1.10793	105.04	0.323732	9.627	24
BS	Dark-grown	5	2	641.106	46.221	16.763	1.68309	109.419	0.170672	7.98	33
BS	Dark-grown	5	3	909.509	67.959	15.092	2.47466	224.304	0.246621	7.827	40
BS	Dark-grown	5	4	276.804	37.596	8.819	1.36902	90.549	0.327123	7.354	23
BS	Dark-grown	5	5	350.87	37.441	9.455	1.36337	131.175	0.373856	6.626	35
BS	Dark-grown	5	6	686.189	60.66	12.113	2.20887	171.662	0.250167	8.835	44
BS	Dark-grown	5	7	484.88	58.922	8.785	2.14558	117.782	0.24291	7.061	26
BS	Dark-grown	5	8	342.635	30.776	12.011	1.12068	138.007	0.402781	9.027	29
BS	Dark-grown	5	9	653.95	58.353	11.381	2.12486	94.379	0.144321	6.294	30
BS	Dark-grown	5	10	513.76	41.037	13.823	1.49432	72.597	0.141305	7.916	21
BS	Dark-grown	6	1	699.48	56.696	12.696	2.06453	183.536	0.262389	12.359	39
BS	Dark-grown	6	2	478.521	37.175	14.598	1.35369	172.224	0.359909	14.325	25
BS	Dark-grown	6	3	853.548	51.039	18.298	1.85853	175.289	0.205365	11.912	35
BS	Dark-grown	6	4	510.76	40.11	13.816	1.46056	150.48	0.29462	7.839	35
BS	Dark-grown	6	5	694.628	42.276	17.342	1.53944	115.675	0.166528	6.997	42
BS	Dark-grown	6	6	942.335	53.543	18.621	1.94971	158.217	0.167899	10.827	37
BS	Dark-grown	6	7	741.243	39.579	20.123	1.44123	136.181	0.18372	12.946	24
BS	Dark-grown	6	8	543.254	37.344	16.187	1.35984	262.773	0.483702	14.708	36
BS	Dark-grown	6	9	770.315	43.87	18.757	1.59748	149.932	0.194637	8.133	29
BS	Dark-grown	6	10	478.151	36.656	16.392	1.33479	138.249	0.289133	15.091	29
BS	Delayed light	1	1	1293.54	65.093	21.318	2.18925	645.804	0.499255	25.561	43
BS	Delayed light	1	2	868.192	70.103	14.077	2.35775	334.994	0.385852	21.423	36
BS	Delayed light	1	3	392.607	44.315	10.328	1.49043	203.173	0.517497	22.778	27
BS	Delayed light	1	4	532.542	38.723	15.765	1.30236	301.714	0.566554	23.863	35
BS	Delayed light	1	5	1033.65	66.87	16.769	2.24902	411.618	0.398218	33.962	46
BS	Delayed light	1	6	434.728	55.803	9.032	1.8768	268.838	0.618405	19.049	37
BS	Delayed light	1	7	750.704	44.997	15.127	1.51337	317.188	0.422521	20.122	32
BS	Delayed light	1	8	889.91	53.115	17.325	1.7864	367.812	0.413314	17.568	42
BS	Delayed light	1	9	1036.15	60.202	18.54	2.02475	332.165	0.320576	15.577	36
BS	Delayed light	1	10	1136.37	53.926	23.479	1.81368	457.123	0.402267	28.983	41
BS	Delayed light	2	1	476.798	31.852	17.976	1.07127	113.875	0.238833	9.04	22
BS	Delayed light	2	2	834.269	43.403	21.163	1.45976	390.999	0.468673	19.458	41
BS	Delayed light	2	3	462.345	31.647	16.624	1.06437	250.081	0.540897	15.781	33
BS	Delayed light	2	4	904.772	53.92	18.554	1.81347	450.803	0.49825	27.68	40
BS	Delayed light	2	5	1064.73	63.349	18.832	2.1306	371.732	0.349134	15.972	34
BS	Delayed light	2	6	549.561	50.664	11.817	1.70397	250.337	0.455522	18.641	33
BS	Delayed light	2	7	478.087	31.214	16.745	1.04981	276.102	0.577514	17.722	25
BS	Delayed light	2	8	523.375	43.411	13.715	1.46003	210.808	0.402786	12.244	27
BS	Delayed light	2	9	521.625	47.526	12.283	1.59843	180.561	0.346151	14.759	26
BS	Delayed light	2	10	447.087	35.963	12.754	1.20953	190.827	0.426823	15.564	30
BS	Delayed light	3	1	458.055	40.584	12.758	1.36495	315.452	0.688677	24.629	31
BS	Delayed light	3	2	301.471	36.762	9.534	1.2364	131.827	0.437279	9.703	24
BS	Delayed light	3	3	522.072	34.789	17.36	1.17005	228.657	0.43798	15.423	28
BS	Delayed light	3	4	624.584	40.828	17.829	1.37315	241.629	0.386864	17.326	33
BS	Delayed light	3	5	771.796	36.838	21.069	1.23896	519.736	0.673411	34.052	39
BS	Delayed light	3	6	761.556	48.469	17.22	1.63014	412.461	0.541603	20.76	45
BS	Delayed light	3	7	680.915	60.336	12.04	2.02926	250.426	0.367779	13.164	37
BS	Delayed light	3	8	688.206	53.687	13.32	1.80564	314.112	0.456421	17.224	33
BS	Delayed light	3	9	641.731	37.3	16.337	1.2545	298.05	0.464447	16.751	34
BS	Delayed light	3	10	391.586	35.48	11.683	1.19329	163.951	0.418685	9.742	27
BS	Delayed light	4	1	388.445	42.0535	10.26	1.41437	177.433	0.456778	21.36	20
BS	Delayed light	4	2	776.214	62.844	12.565	2.11361	214.6	0.27647	13.904	27
BS	Delayed light	4	3	628.466	45.666	14.916	1.53587	362.836	0.577336	31.511	30
BS	Delayed light	4	4	565.138	43.195	16.073	1.45276	257.831	0.456227	18.015	31
BS	Delayed light	4	5	534.457	49.31	13.189	1.65843	246.238	0.460726	19.956	32
BS	Delayed light	4	6	405.656	30.858	14.595	1.03784	220.958	0.544693	17.287	29
BS	Delayed light	4	7	358.735	36.49	11.549	1.22726	120.617	0.336229	8.695	23
BS	Delayed light	4	8	702.123	68.381	12.75	2.29984	174.918	0.249127	18.513	35
BS	Delayed light	4	9	746.759	49.089	17.614	1.65099	420.748	0.563432	21.054	31
BS	Delayed light	4	10	615.813	52.884	13.702	1.77863	247.656	0.402161	17.939	28
BS	Delayed light	5	1	815.143	54.594	18.193	1.83614	408.683	0.501364	22.165	45
BS	Delayed light	5	2	855.105	56.777	17.913	1.90956	515.714	0.6031	25.995	37
BS	Delayed light	5	3	503.227	56.424	9.936	1.89769	336.723	0.669127	14.53	36
BS	Delayed light	5	4	826.097	65.313	12.544	2.19665	321.759	0.389493	22.267	35
BS	Delayed light	5	5	517.961	52.085	12.182	1.75176	276.204	0.533253	17.096	35
BS	Delayed light	5	6	774.256	50.782	15.786	1.70793	352.287	0.455001	24.016	24
BS	Delayed light	5	7	558.945	45.354	12.906	1.52538	287.618	0.514573	21.463	27
BS	Delayed light	5	8	452.092	49.306	9.471	1.65829	233.688	0.516904	16.113	26
BS	Delayed light	5	9	716.486	57.469	11.815	1.93284	329.331	0.459648	18.986	35
BS	Delayed light	5	10	594.146	65.846	9.17	2.21458	289.138	0.486645	18.117	30
BS	Delayed light	6	1	650.515	34.918	19.146	1.17439	360.739	0.554544	17.747	39
BS	Delayed light	6	2	755.211	48.319	17.05	1.6251	459.919	0.608994	17.824	51
BS	Delayed light	6	3	639.548	37.043	17.895	1.24585	276.498	0.432333	16.266	30
BS	Delayed light	6	4	896.026	43.564	20.911	1.46517	350.742	0.391442	14.9	41
BS	Delayed light	6	5	472.163	43.963	10.938	1.47859	297.654	0.630405	20.875	27
BS	Delayed light	6	6	422.267	29.733	15.308	1	288.104	0.682279	19.841	28
BS	Delayed light	6	7	597.683	34.603	20.005	1.16379	372.485	0.623215	23.033	37
BS	Delayed light	6	8	702.723	52.187	14.841	1.75519	294.947	0.41972	20.53	31
BS	Delayed light	6	9	411.836	36.12	11.745	1.21481	261.113	0.634022	15.053	40
BS	Delayed light	6	10	444.483	38.614	11.835	1.29869	252.392	0.567833	16.968	25
M	Light-grown	1	1	400.804	18.259	29.53	1.45722	351.841	0.877838	23.276	34
M	Light-grown	1	2	394.012	17.251	23.573	1.37678	350.602	0.889826	26.774	31
M	Light-grown	1	3	399.438	19.108	28.894	1.52498	385.406	0.964871	28.778	33
M	Light-grown	1	4	507.121	19.109	32.194	1.52506	397.166	0.783178	18.973	41
M	Light-grown	1	5	399.553	20.153	25.119	1.60838	354.521	0.887294	23.327	35
M	Light-grown	1	6	336.966	16.59	30.978	1.32402	294.96	0.875341	21.922	29
M	Light-grown	1	7	339.596	17.306	26.982	1.38117	278.668	0.820587	16.47	36
M	Light-grown	1	8	557.081	20.993	36.213	1.67542	445.249	0.799254	21.986	40
M	Light-grown	1	9	497.252	18.744	30.775	1.49593	406.716	0.817927	19.305	43
M	Light-grown	1	10	396.936	17.025	30.599	1.35874	350.883	0.883979	19.662	32
M	Light-grown	2	1	384.232	17.741	25.363	1.41588	340.617	0.886488	14.159	40
M	Light-grown	2	2	366.587	18.854	23.303	1.50471	317.789	0.866886	16.994	36
M	Light-grown	2	3	196.342	14.133	18.365	1.12793	167.564	0.853429	16.573	22
M	Light-grown	2	4	220.128	13.023	21.275	1.03935	183.97	0.835741	16.783	24
M	Light-grown	2	5	386.722	16.027	31.765	1.27909	327.02	0.84562	27.68	39
M	Light-grown	2	6	400.983	17.357	30.295	1.38524	336.889	0.840158	24.795	36
M	Light-grown	2	7	403.741	15.037	31.446	1.20008	359.22	0.889729	26.033	39
M	Light-grown	2	8	207.284	12.716	22.527	1.01484	181.595	0.876069	13.189	27
M	Light-grown	2	9	362.003	16.7	25.493	1.3328	299.556	0.827496	22.058	30
M	Light-grown	2	10	450.33	17.531	29.616	1.39912	362.833	0.805705	21.68	44
M	Light-grown	3	1	363.42	17.621	25.224	1.4063	322.602	0.887684	20.096	39
M	Light-grown	3	2	399.362	15.484	29.826	1.23575	323.33	0.809616	19.484	35
M	Light-grown	3	3	341.613	17.925	26.158	1.43057	260.679	0.763083	35.124	28
M	Light-grown	3	4	414.249	21.304	25.558	1.70024	355.453	0.858066	37.882	36
M	Light-grown	3	5	294.922	18.437	21.933	1.47143	255.661	0.866877	29.085	30
M	Light-grown	3	6	253.095	14.301	20	1.14134	214.242	0.846488	32.034	28
M	Light-grown	3	7	286.827	14.887	21.816	1.18811	248.281	0.865612	18.347	29
M	Light-grown	3	8	386.683	18.442	26.032	1.47183	339.864	0.878921	31.102	33
M	Light-grown	3	9	269.335	12.53	26.006	1	215.047	0.798437	20.901	23
M	Light-grown	3	10	450.956	18.377	31.067	1.46664	384.5	0.852633	21.769	41
M	Light-grown	4	1	515.165	19.769	27.716	1.57773	436.171	0.846663	35.239	42
M	Light-grown	4	2	241.016	16.288	17.695	1.29992	203.658	0.844998	22.178	29
M	Light-grown	4	3	353.257	17.109	28.089	1.36544	301.982	0.854851	24.323	41
M	Light-grown	4	4	329.471	16.074	24.566	1.28284	289.776	0.879519	22.586	35
M	Light-grown	4	5	266.501	15.065	25.303	1.20231	234.581	0.880226	20.237	35
M	Light-grown	4	6	305.608	13.982	25.174	1.11588	272.808	0.892673	19.177	36
M	Light-grown	4	7	329.088	15.819	23.19	1.26249	289.712	0.880348	26.391	35
M	Light-grown	4	8	365.936	17.839	27.488	1.4237	312.158	0.85304	23.659	36
M	Light-grown	4	9	259.861	15.002	20.973	1.19729	207.067	0.796838	17.747	33
M	Light-grown	4	10	397.625	16.924	30.399	1.35068	284.043	0.714349	22.944	35
M	Light-grown	5	1	268.263	15.443	24.41	1.23248	224.035	0.835132	31.23	23
M	Light-grown	5	2	297.705	12.725	26.638	1.01556	253.758	0.852381	18.437	33
M	Light-grown	5	3	345.354	17.527	23.954	1.3988	281.375	0.814744	26.48	36
M	Light-grown	5	4	417.926	19.213	26.318	1.53336	352.874	0.844346	23.786	37
M	Light-grown	5	5	412.04	19.978	26.111	1.59441	350.768	0.851296	28.702	33
M	Light-grown	5	6	470.886	21.903	31.31	1.74804	377.273	0.801198	28.408	39
M	Light-grown	5	7	432.481	18.151	29.317	1.4486	349.184	0.807397	27.693	36
M	Light-grown	5	8	501.682	26.714	28.103	2.132	408.401	0.814063	30.757	39
M	Light-grown	5	9	353.13	16.521	29.292	1.31852	313.946	0.889038	24.182	27
M	Light-grown	5	10	324.619	16.603	25.682	1.32506	285.486	0.879449	33.541	27
M	Light-grown	6	1	281.86	13.967	24.888	1.11468	243.544	0.86406	15.858	32
M	Light-grown	6	2	347.397	28.646	15.258	2.28619	287.133	0.826527	24.246	29
M	Light-grown	6	3	363.523	17.704	24.586	1.41293	302.774	0.832888	22.165	33
M	Light-grown	6	4	345.648	17.552	24.132	1.4008	307.115	0.88852	20.594	34
M	Light-grown	6	5	292.726	16.226	21.567	1.29497	241.795	0.826011	23.02	26
M	Light-grown	6	6	287.453	18.183	22.267	1.45116	246.762	0.858443	26.71	27
M	Light-grown	6	7	464.796	17.971	33.689	1.43424	399.834	0.860235	33.732	37
M	Light-grown	6	8	358.99	20.081	25.97	1.60263	313.716	0.873885	23.322	34
M	Light-grown	6	9	324.3	15.579	26.541	1.24334	286.329	0.882914	30.208	29
M	Light-grown	6	10	415.053	16.831	31.419	1.34326	341.689	0.823242	23.531	31
M	Dark-grown	1	1	230.547	13.075	22.068	1.11991	134.597	0.583816	12.768	25
M	Dark-grown	1	2	275.987	17.465	20.409	1.49593	222.107	0.804773	11.555	37
M	Dark-grown	1	3	309.592	14.303	22.639	1.2251	197.682	0.638524	16.432	31
M	Dark-grown	1	4	283.418	16.641	22.816	1.42535	222.465	0.784936	12.206	43
M	Dark-grown	1	5	307.626	16.883	24.122	1.44608	196.227	0.637875	14.9	27
M	Dark-grown	1	6	241.77	15.75	21.743	1.34904	164.448	0.680184	10.342	29
M	Dark-grown	1	7	283.482	16.714	21.365	1.43161	226.27	0.798181	15.002	31
M	Dark-grown	1	8	256.746	12.772	24.685	1.09396	197.823	0.770501	20.441	27
M	Dark-grown	1	9	258.904	15.632	22.719	1.33893	206.863	0.798995	14.645	30
M	Dark-grown	1	10	201.679	13.953	19.291	1.19512	146.65	0.727146	13.585	24
M	Dark-grown	2	1	207.092	14.51	18.124	1.24283	128.954	0.622689	8.044	33
M	Dark-grown	2	2	239.203	12.869	21.03	1.10227	134.405	0.561887	9.729	35
M	Dark-grown	2	3	301.229	14.597	21.89	1.25028	196.712	0.653031	8.988	33
M	Dark-grown	2	4	296.722	17.055	25.467	1.46081	152.722	0.514697	11.823	33
M	Dark-grown	2	5	282.116	15.735	21.853	1.34775	226.104	0.801458	19.624	29
M	Dark-grown	2	6	211.817	13.544	18.509	1.16009	161.831	0.764013	12.551	34
M	Dark-grown	2	7	272.514	16.229	20.604	1.39006	221.354	0.812267	12.053	39
M	Dark-grown	2	8	243.953	16.47	18.172	1.41071	184.749	0.757314	11.389	35
M	Dark-grown	2	9	313.997	15.863	23.751	1.35872	233.905	0.744927	12.27	37
M	Dark-grown	2	10	308.57	17.773	20.582	1.52231	222.708	0.721742	12.78	34
M	Dark-grown	3	1	287.465	16.02	21.924	1.37216	208.484	0.72525	14.632	28
M	Dark-grown	3	2	375.805	17.085	25.336	1.46338	245.23	0.652546	19.075	39
M	Dark-grown	3	3	320.993	16.632	24.408	1.42458	262.172	0.816753	16.036	41
M	Dark-grown	3	4	277.545	14.158	21.927	1.21268	244.604	0.881313	15.909	33
M	Dark-grown	3	5	328.245	17.702	23.562	1.51623	271.506	0.827144	16.777	37
M	Dark-grown	3	6	262.377	15.547	20.106	1.33165	223.154	0.850509	12.257	35
M	Dark-grown	3	7	287.81	12.71	26.346	1.08865	238.973	0.830315	13.278	27
M	Dark-grown	3	8	268.288	16.76	19.107	1.43555	184.647	0.688242	18.13	33
M	Dark-grown	3	9	389.313	17.637	27.102	1.51066	251.78	0.646729	17.824	38
M	Dark-grown	3	10	376.112	19.948	22.979	1.70861	341.09	0.906884	19.535	42
M	Dark-grown	4	1	245.089	16.886	17.835	1.44634	179.823	0.733705	14.402	24
M	Dark-grown	4	2	165.15	12.193	18.751	1.04437	125.226	0.758256	12.014	26
M	Dark-grown	4	3	247.732	14.33	20.324	1.22741	194.273	0.784206	18.386	28
M	Dark-grown	4	4	244.553	14.688	21.062	1.25807	190.137	0.777488	14.223	32
M	Dark-grown	4	5	281.503	17.642	18.819	1.51109	229.116	0.813903	12.449	41
M	Dark-grown	4	6	289.968	17.915	21.809	1.53448	233.79	0.806261	12.934	32
M	Dark-grown	4	7	196.534	12.899	18.621	1.10484	148.106	0.75359	11.772	30
M	Dark-grown	4	8	210.884	12.712	16.634	1.08882	166.223	0.78822	14.594	31
M	Dark-grown	4	9	266.679	17.541	20.163	1.50244	190.648	0.714897	13.278	31
M	Dark-grown	4	10	355.517	17.181	27.783	1.47161	227.215	0.639111	16.215	28
M	Dark-grown	5	1	276.932	14.555	23.53	1.24668	168.432	0.608207	11.453	29
M	Dark-grown	5	2	245.613	16.677	17.539	1.42844	169.428	0.689817	10.533	28
M	Dark-grown	5	3	310.983	15.099	25.234	1.29328	236.394	0.760151	10.584	32
M	Dark-grown	5	4	280.098	14.329	24.12	1.22732	154.937	0.553153	15.219	29
M	Dark-grown	5	5	232.207	11.718	22.314	1.00368	156.213	0.672732	9.946	28
M	Dark-grown	5	6	341.09	16.595	24.063	1.42141	180.919	0.530414	18.845	38
M	Dark-grown	5	7	295.088	17.076	20.463	1.46261	209.301	0.709283	12.959	36
M	Dark-grown	5	8	203.032	12.923	17.502	1.1069	131.827	0.649292	10.252	27
M	Dark-grown	5	9	298.267	16.249	22.936	1.39178	189.664	0.635887	10.189	30
M	Dark-grown	5	10	271.774	13.267	20.128	1.13636	168.381	0.619563	11.351	34
M	Dark-grown	6	1	303.348	20.572	21.055	1.76206	171.726	0.566102	10.942	29
M	Dark-grown	6	2	256.823	11.675	24.766	1	160.386	0.6245	10.801	27
M	Dark-grown	6	3	232.794	13.681	23.414	1.17182	185.911	0.798607	10.329	33
M	Dark-grown	6	4	293.224	16.067	23.629	1.37619	231.401	0.789161	10.316	30
M	Dark-grown	6	5	302.174	13.685	24.919	1.17216	206.365	0.682934	9.282	33
M	Dark-grown	6	6	247.882	14.837	21.266	1.27084	195.333	0.788008	13.789	30
M	Dark-grown	6	7	300.999	14.088	25.292	1.20668	230.112	0.764494	12.397	35
M	Dark-grown	6	8	347.41	18.008	26.082	1.54244	224.942	0.647483	13.636	33
M	Dark-grown	6	9	280.66	15.914	22.203	1.36308	211.127	0.752252	13.176	39
M	Dark-grown	6	10	440.372	18.532	32.318	1.58732	254.933	0.578904	11.312	37
M	Delayed light	1	1	275.936	15.047	20.349	1.42869	226.755	0.821767	18.411	37
M	Delayed light	1	2	294.973	12.463	27.443	1.18335	241.783	0.819678	13.176	40
M	Delayed light	1	3	190.162	12.636	17.853	1.19977	156.277	0.82181	20.377	23
M	Delayed light	1	4	313.588	14.807	22.865	1.40591	224.188	0.714913	19.049	34
M	Delayed light	1	5	197.67	13.053	21.476	1.23937	156.047	0.789432	13.993	29
M	Delayed light	1	6	337.196	18.35	26.917	1.74231	273.293	0.810487	24.374	33
M	Delayed light	1	7	210.859	13.482	20.601	1.2801	173.079	0.820828	12.883	26
M	Delayed light	1	8	367.621	18.249	27.31	1.73272	293.326	0.797903	9.218	39
M	Delayed light	1	9	252.712	15.946	18.288	1.51405	205.267	0.812257	17.466	29
M	Delayed light	1	10	391.05	18.999	26.708	1.80393	328.22	0.83933	18.271	36
M	Delayed light	2	1	300.91	14.416	25.343	1.36878	234.441	0.779107	20.084	37
M	Delayed light	2	2	361.046	14.931	30.693	1.41768	263.436	0.729647	23.556	38
M	Delayed light	2	3	495.464	17.72	36.019	1.68249	385.47	0.777998	28.791	49
M	Delayed light	2	4	237.339	13.483	22.707	1.28019	204.373	0.861102	16.087	37
M	Delayed light	2	5	286.38	16.223	21.829	1.54035	225.695	0.788096	19.828	37
M	Delayed light	2	6	240.952	15.476	20.124	1.46943	199.164	0.826571	15.194	36
M	Delayed light	2	7	273.766	16.653	21.861	1.58118	214.332	0.782902	14.108	33
M	Delayed light	2	8	320.151	15.933	24.819	1.51282	253.797	0.792742	17.262	34
M	Delayed light	2	9	247.668	13.908	19.867	1.32055	204.577	0.826013	18.475	31
M	Delayed light	2	10	250.822	13.071	23.717	1.24107	205.178	0.818022	15.896	29
M	Delayed light	3	1	234.811	13.316	21.591	1.26434	183.894	0.783158	18.577	25
M	Delayed light	3	2	251.843	14.796	21.612	1.40486	187.89	0.74606	24.437	26
M	Delayed light	3	3	247.63	14.746	21.021	1.40011	200.045	0.807838	18.143	31
M	Delayed light	3	4	303.655	15.82	23.43	1.50209	243.749	0.802717	26.161	24
M	Delayed light	3	5	244.898	16.438	20.154	1.56077	196.329	0.801677	14.006	28
M	Delayed light	3	6	281.35	12.876	26.727	1.22256	205.624	0.730848	16.483	33
M	Delayed light	3	7	223.729	12.236	20.269	1.16179	188.247	0.841406	15.283	35
M	Delayed light	3	8	314.022	14.454	25.084	1.37239	233.266	0.742833	16.483	40
M	Delayed light	3	9	296.071	16.507	23.134	1.56732	255.201	0.861959	16.726	33
M	Delayed light	3	10	202.036	12.11	20.683	1.14983	157.975	0.781915	15.194	32
M	Delayed light	4	1	372.971	14.709	27.121	1.3966	277.902	0.745104	16.534	41
M	Delayed light	4	2	360.535	16.542	29.24	1.57064	290.377	0.805406	19.062	32
M	Delayed light	4	3	230.968	14.549	23.238	1.38141	180.421	0.781152	12.359	30
M	Delayed light	4	4	328.514	18.1	21.126	1.71857	260.615	0.793315	24.961	35
M	Delayed light	4	5	242.548	14.215	19.914	1.3497	195.168	0.804657	12.832	34
M	Delayed light	4	6	221.009	13.762	21.766	1.30668	193.265	0.874467	10.675	34
M	Delayed light	4	7	228.81	16.02	18.911	1.52108	190.622	0.833102	13.304	27
M	Delayed light	4	8	257.142	14.089	24.135	1.33773	195.55	0.760475	13.049	34
M	Delayed light	4	9	366.587	20.315	26.23	1.92888	271.889	0.741677	20.594	36
M	Delayed light	4	10	205.803	12.11	19.465	1.14983	164.831	0.800916	13.521	29
M	Delayed light	5	1	416.624	15.142	33.905	1.43771	348.367	0.836166	21.743	33
M	Delayed light	5	2	260.564	15.53	21.02	1.47455	197.568	0.758232	19.943	38
M	Delayed light	5	3	237.084	15.374	19.074	1.45974	191.234	0.806609	17.07	38
M	Delayed light	5	4	330.837	17.649	21.305	1.67575	264.037	0.798088	22.101	30
M	Delayed light	5	5	313.588	15.012	26.017	1.42537	254.563	0.811775	18.488	35
M	Delayed light	5	6	258.317	12.543	23.449	1.19094	209.85	0.812374	17.492	31
M	Delayed light	5	7	264.317	16.255	19.822	1.54339	213.54	0.807894	15.692	37
M	Delayed light	5	8	270.854	13.265	24.134	1.25949	203.237	0.750356	13.419	33
M	Delayed light	5	9	196.572	14.424	18.517	1.36954	156.124	0.794233	12.704	28
M	Delayed light	5	10	252.163	16.068	19.885	1.52564	195.755	0.776303	18.922	29
M	Delayed light	6	1	284.107	13.355	26.375	1.26804	233.803	0.82294	11.299	32
M	Delayed light	6	2	323.802	15.068	26.704	1.43069	262.824	0.811681	18.794	34
M	Delayed light	6	3	162.725	12.78	17.005	1.21344	131.342	0.807141	16.1	21
M	Delayed light	6	4	233.254	13.08	21.354	1.24193	190.022	0.814657	13.84	27
M	Delayed light	6	5	235.271	10.532	25.849	1	185.502	0.788461	15.845	28
M	Delayed light	6	6	222.644	11.291	23.503	1.07207	176.846	0.794299	14.019	29
M	Delayed light	6	7	263.692	14.084	22.092	1.33726	206.135	0.781726	13.432	27
M	Delayed light	6	8	269.871	14.264	22.422	1.35435	228.989	0.848513	13.419	33
M	Delayed light	6	9	308.009	14.208	28.479	1.34903	259.913	0.843849	14.568	40
M	Delayed light	6	10	396.336	17.401	27.119	1.6522	302.646	0.76361	14.096	37
'Cp', chloroplast; 'ML' mediolateral' 'PD', proximodistal; 'Plant replicate', the plant from which individual cells were isolated.

### Sheet: Delayed_light_raw_data_leaf
All raw measurements of leaf 2 component lengths under delayed light treatments
Delayed Light Treatment	Plant Block (Replicate)	Leaf 2 blade length (mm)
Light-grown	1	18
Light-grown	2	17
Light-grown	3	19
Light-grown	4	18
Light-grown	5	17
Light-grown	6	18
Dark-grown	1	20
Dark-grown	2	26
Dark-grown	3	23
Dark-grown	4	20
Dark-grown	5	18
Dark-grown	6	22
Delayed light	1	23
Delayed light	2	22
Delayed light	3	26
Delayed light	4	25
Delayed light	5	22
Delayed light	6	20

### Sheet: Delayed_light_FigS3A_data
Raw data and regression analysis of leaf 2 growth in response to light exposure at 7 days (see Supplemental Figure S3A)										Regression P-values:
Light Treatment	Time exposed to light at 7 days (hours)	Replicate	Leaf 2 blade length (mm)				Response variate	Light treatment	Regression fitted model	Light Treatment	Time	Light Treatment : Time	Fitted model R2 value
Light-induced (at 7d)	0	1	23				Leaf 2 length	All	Leaf length ~ Light * Time	0.1238	0.9684	0.2034	0.0858
Light-induced (at 7d)	0	2	21				Leaf 2 length	Light-induced (at 7d)	Leaf length ~ Time	N/A	0.3962	N/A	0.0329
Light-induced (at 7d)	0	3	19				Leaf 2 length	Dark-grown (control)	Leaf length ~ Time	N/A	0.3382	N/A	0.0417
Light-induced (at 7d)	0.5	1	20
Light-induced (at 7d)	0.5	2	24
Light-induced (at 7d)	0.5	3	22				Fitted models follow standard statistical notation.
Light-induced (at 7d)	1	1	21				For light treatments, 'All' denotes both treatments included in the analysis.
Light-induced (at 7d)	1	2	22
Light-induced (at 7d)	1	3	21
Light-induced (at 7d)	2	1	22
Light-induced (at 7d)	2	2	24
Light-induced (at 7d)	2	3	18
Light-induced (at 7d)	3	1	26
Light-induced (at 7d)	3	2	20
Light-induced (at 7d)	3	3	22
Light-induced (at 7d)	4	1	19
Light-induced (at 7d)	4	2	20
Light-induced (at 7d)	4	3	22
Light-induced (at 7d)	6	1	23
Light-induced (at 7d)	6	2	20
Light-induced (at 7d)	6	3	19
Light-induced (at 7d)	24	1	19
Light-induced (at 7d)	24	2	21
Light-induced (at 7d)	24	3	21
Dark-grown (control)	0	1	18
Dark-grown (control)	0	2	19
Dark-grown (control)	0	3	20
Dark-grown (control)	0.5	1	24
Dark-grown (control)	0.5	2	20
Dark-grown (control)	0.5	3	21
Dark-grown (control)	1	1	19
Dark-grown (control)	1	2	20
Dark-grown (control)	1	3	20
Dark-grown (control)	2	1	18
Dark-grown (control)	2	2	23
Dark-grown (control)	2	3	21
Dark-grown (control)	3	1	22
Dark-grown (control)	3	2	21
Dark-grown (control)	3	3	20
Dark-grown (control)	4	1	24
Dark-grown (control)	4	2	21
Dark-grown (control)	4	3	16
Dark-grown (control)	6	1	21
Dark-grown (control)	6	2	19
Dark-grown (control)	6	3	14
Dark-grown (control)	24	1	22
Dark-grown (control)	24	2	22
Dark-grown (control)	24	3	21

### Sheet: Delayed_light_vs_GA_comparison
Pairwise comparison across experiments between lengths of light-grown vs dark-grown cells (Fig. 3J) and mock vs GA-treated cells (Supplementary Dataset S2)
						Padj value (Pairwise comparisons)
Response variate	Pairwise test	Data transformation	Cell type	Treatment	Mean ± S.E.	vs. Light-grown	vs. Dark-grown	vs. Mock	vs. GA3
Cell length (µm)	Mann-Whitney	Log10	BS	Light-grown (Leaf 2)	52.89 ± 1.70 [1.71 ± 0.01]	-	0.04836	0.012936	0.012936
				Dark-grown (Leaf 2)	47.16 ± 1.23 [1.66 ± 0.01]	0.04836	-	0.124611	0.14352
				Mock (light-grown) (Leaf 4)	42.50 ± 2.55 [1.62 ± 0.02]	0.012936	0.124611	-	0.8702
				GA3 (light-grown) (Leaf 4)	42.56 ± 2.33 [1.62 ± 0.02]	0.012936	0.14352	0.8702	-
Cell length (µm)	Mann-Whitney	Log10	M	Light-grown (Leaf 2)	17.41 ± 0.37 [1.24 ± 0.01]	-	0.0004398	0.0230712	0.0004398
				Dark-grown (Leaf 2)	15.53 ± 0.26 [1.19 ± 0.01]	0.0004398	-	0.8702	0.143333
				Mock (light-grown) (Leaf 4)	15.71 ± 0.48 [1.19 ± 0.01]	0.0230712	0.8702	-	0.143333
				GA3 (light-grown) (Leaf 4)	14.66 ± 0.32 [1.16 ± 0.01]	0.0004398	0.143333	0.143333	-
'BS', bundle sheath; 'M', mesophyll; 'Light-grown', plants grown under control conditions; 'Dark-grown', plants grown without light; 'Mock', mock treatment; 'GA3', exogenous gibberellin treatment.
The pairwise test applied to each cell character is shown in the column 'Pairwise test'. Where transformation of the data was required to meet the assumptions of the test applied, the specific transformation used is shown in the column 'Data transformation'. Values in square brackets represent transformed values.
Pairwise comparison p-values corrected for multiple comparisons within each response variate using the Benjamini-Hochberg method . Significant differences (p < 0.05) are highlighted in blue.
