## Supplementary material for "Delayed exposure of rice to light partially phenocopies C_4_ bundle sheath characteristics by reducing cell length": S Data 4

### Sheet: Premature_light_leaf_ANOVA
Analysis of Variance tests of the effect of premature light treatment (leaf 3 removal) on mature leaf 4 component lengths
		ANOVA P-values:
Response variate	ANOVA fitted model	Premature Light	Block	Premature Light : Block
Leaf 4 total length (mm)	log10(Total length) ~ Early Light * Block	< 2.2e-16	6.847e-12	0.3307
Leaf 4 blade length (mm)	log10(Blade length) ~ Early Light * Block	1.576e-13	5.941e-14	0.7051
Leaf 4 sheath length (mm)	log10(Sheath length) ~ Early Light * Block	< 2.2e-16	0.000197	0.200471
Leaf 4 blade length (proportion total length)	logit(Blade proportion) ~ Early Light * Block	9.059e-15	1.908e-05	0.7132
Premature Light', effect of light treatments (control, Leaf 3 removed, Leaf 3 blade removed); 'Block', effect of repeating the experiment multiple times (see raw data), applied as a blocking factor. Fitted models follow standard statistical notation.
Where transformation of the response variate was required to meet the assumptions of ANOVA, the transformation applied is stated in the fitted model.

### Sheet: Premature_light_leaf_Pairwise
Pairwise comparisons between premature light treatments within each leaf 4 component character
					Padj value (Pairwise comparisons)
Response variate	Pairwise Test	Data transformation	Light treatment	Mean ± S.E.	vs. Control	vs. Premature light (L3 removed)	vs. L3 blade removed
Leaf 4 total length (mm)	Mann-Whitney	Log10	Control	180.10 ± 4.45 [2.25 ± 0.01]	-	4.4e-07	0.165382
			Premature light (L3 removed)	128.70 ± 2.20 [2.11 ± 0.01]	4.4e-07	-	2.0256e-07
			L3 blade removed	172.75 ± 3.75 [2.24 ± 0.01]	0.165382	2.0256e-07	-
Leaf 4 blade length (mm)	Mann-Whitney	Log10	Control	97.40 ± 2.93 [1.98 ± 0.01]	-	6.51e-05	0.4901
			Premature light (L3 removed)	78.35 ± 1.72 [1.98 ± 0.01]	6.51e-05	-	3.01714e-05
			L3 blade removed	95.25 ± 2.38 [1.89 ± 0.01]	0.4901	3.01714e-05	-
Leaf 4 sheath length (mm)	Mann-Whitney	Log10	Control	82.70 ± 1.80 [1.92 ± 0.01]	-	1.995e-07	0.0526533
			Premature light (L3 removed)	50.35 ± 0.95 [1.70 ± 0.01]	1.995e-07	-	1.995e-07
			L3 blade removed	77.50 ± 1.69 [1.89 ± 0.01]	0.0526533	1.995e-07	-
Leaf 4 blade length (proportion total length)	T-test	Logit	Control	0.54 ± 0.01 [0.16 ± 0.02]	-	1.932e-09	0.1506
			Premature light (L3 removed)	0.61 ± 0.01 [0.44 ± 0.03]	1.932e-09	-	7.26e-08
			L3 blade removed	0.55 ± 0.01 [0.20 ± 0.02]	0.1506	7.26e-08	-
'L3', leaf 3.
The pairwise test applied to each cell character is shown in the column 'Pairwise test'. Where transformation of the data was required to meet the assumptions of the test applied, the specific transformation used is shown in the column 'Data transformation'. Values in square brackets represent transformed values.
Pairwise comparison p-values corrected for multiple comparisons within each response variate using the Benjamini-Hochberg method . Significant differences (p < 0.05) are highlighted in blue.

### Sheet: Premature_light_cell_ANOVA
Analysis of Variance tests of the effect of premature light treatment (leaf 3 removal) on mature leaf 4 bundle sheath and mesophyll cell phenotypes
		ANOVA P-values:
Response variate	ANOVA fitted model	Cell Type	Premature Light	Plant	Cell Type : Premature Light	Cell Type : Plant	Premature Light : Plant	Cell Type : Premature Light : Plant
Paradermal cell area (µm2)	log10(Cell area) ~ Cell Type * Premature Light * Plant	< 2.2e-16	2.883e-08	0.0120021	0.0022054	0.0062737	0.871932	0.0001811
Cell length (µm)	log10(Cell length) ~ Cell Type * Premature Light * Plant	< 2.2e-16	4.867e-05	0.6928	0.1501	0.8287	0.4548	0.232
Cell width (µm)	log10(Cell width) ~ Cell Type * Premature Light * Plant	< 2.2e-16	0.015613	0.005517	0.578488	0.005588	0.576631	9.84e-10
Relative chloroplast content (proportion cell area)	logit(Cp proportion cell area) ~ Cell Type * Premature Light * Plant	< 2.2e-16	< 2.2e-16	0.07394	1.555e-05	0.70997	3.281e-09	0.37929
Absolute chloroplast content per cell (µm2)	Sqrt(Cp total area) ~ Cell Type * Premature Light * Plant	0.0224044	3.479e-06	0.0081923	0.518571	0.0322204	0.0006477	0.259024
Chloroplast number (per cell)	log10(Cp number) ~ Cell Type * Premature Light * Plant	0.004745	0.791269	0.001045	0.743985	0.936403	0.429525	0.825389
Maximum individual chloroplast area per cell (µm2)	log10(Cp max individual area) ~ Cell Type * Premature Light * Plant	0.004056	5.716e-11	0.211	0.33004	0.175429	0.00557	0.227514
'Cp', chloroplast'; 'Cell type', effect of different cell types; 'Premature', effect of premature light treatments (Leaf 3 removal); 'Plant', effect of the plant from which cells were isolated, applied as a blocking factor. Fitted models follow standard statistical notation.
Where transformation of the response variate was required to meet the assumptions of ANOVA, the transformation applied is stated in the fitted model.

### Sheet: Premature_light_cell_Pairwise
Pairwise comparisons of the effects of premature light (Leaf 3 removal) on leaf 4 mature cell types within each cell character measured
						Padj value (Pairwise comparisons)
Response variate	Pairwise Test	Data transformation	Cell type	Light treatment	Mean ± S.E.	vs. Control BS	vs. Premature light BS	vs. Control M	vs. Premature light M	vs. Control E	vs. Premature light E
Paradermal cell area (µm2)	T-test	Log10	BS	Control	669.74 ± 50.15 [2.80 ± 0.03]	-	0.2804	3.45e-15	5.5e-16	6.075e-12	0.000309346
				Premature Light	599.24 ± 38.28 [2.75 ± 0.03]	0.2804	-	1.56167e-14	5.5e-16	6.16875e-15	1.375e-06
			M	Control	288.50 ± 9.51 [2.45 ± 0.01]	3.45e-15	1.56167e-14	-	0.00177643	5.5e-16	5.5e-16
				Premature Light	249.50 ± 7.17 [2.39 ± 0.01]	5.5e-16	5.5e-16	0.00177643	-	5.5e-16	5.5e-16
			E	Control	1299.25 ± 60.11 [3.10 ± 0.02]	6.075e-12	6.16875e-15	5.5e-16	5.5e-16	-	2.26364e-07
				Premature Light	881.78 ± 40.88 [2.93 ± 0.02]	0.000309346	1.375e-06	5.5e-16	5.5e-16	2.26364e-07	-
Cell length (µm)	T-test	Log10	BS	Control	48.80 ± 2.26 [1.67 ± 0.02]	-	0.1812	4.125e-16	4.125e-16	1.4715e-12	1.12125e-06
				Premature Light	44.45 ± 1.82 [1.64 ± 0.02]	0.1812	-	4.125e-16	4.125e-16	6.6e-16	1.14136e-09
			M	Control	16.05 ± 0.32 [1.20 ± 0.01]	4.125e-16	4.125e-16	-	0.0144321	4.125e-16	4.125e-16
				Premature Light	14.80 ± 0.40 [1.17 ± 0.01]	4.125e-16	4.125e-16	0.0144321	-	4.125e-16	4.125e-16
			E	Control	84.86 ± 3.35 [1.92 ± 0.02]	1.4715e-12	6.6e-16	4.125e-16	4.125e-16	-	0.000429462
				Premature Light	68.61 ± 2.87 [1.83 ± 0.02]	1.12125e-06	1.14136e-09	4.125e-16	4.125e-16	0.000429462	-
Cell width (µm)	T-test	Log10	BS	Control	15.56 ± 1.02 [1.17 ± 0.03]	-	0.7217	9.3375e-08	1.03714e-05	0.0500455	0.453429
				Premature Light	14.72 ± 0.77 [1.15 ± 0.02]	0.7217	-	6.165e-11	3.88e-08	0.00609167	0.178731
			M	Control	23.13 ± 0.57 [1.36 ± 0.01]	9.3375e-08	6.165e-11	-	0.0500455	1.185e-06	9.3e-11
				Premature Light	21.39 ± 0.70 [1.32 ± 0.01]	1.03714e-05	3.88e-08	0.0500455	-	0.000954937	3.24e-07
			E	Control	17.82 ± 0.81 [1.24 ± 0.02]	0.0500455	0.00609167	1.185e-06	0.000954937	-	0.085825
				Premature Light	15.90 ± 0.60 [1.19 ± 0.02]	0.453429	0.178731	9.3e-11	3.24e-07	0.085825	-
Relative chloroplast content (proportion cell area)	T-test	Logit	BS	Control	0.24 ± 0.01 [-1.20 ± 0.08]	-	0.0007685	1.4835e-12	6.6e-16	-	-
				Premature Light	0.33 ± 0.02 [-0.76 ± 0.09]	0.0007685	-	1.224e-05	6.6e-16	-	-
			M	Control	0.44 ± 0.02 [-0.23 ± 0.06]	1.4835e-12	1.224e-05	-	3.44e-15	-	-
				Premature Light	0.68 ± 0.02 [0.79 ± 0.07]	6.6e-16	6.6e-16	3.44e-15	-	-	-
Absolute chloroplast content per cell (µm2)	Mann-Whitney	Sqrt	BS	Control	153.28 ± 11.23 [12.15 ± 0.44]	-	0.0382	0.26928	0.094845	-	-
				Premature Light	188.46 ± 12.41 [13.51 ± 0.45]	0.0382	-	5.31e-05	0.5422	-	-
			M	Control	127.32 ± 5.54 [11.20 ± 0.25]	0.26928	5.31e-05	-	2.262e-05	-	-
				Premature Light	169.81 ± 5.68 [12.98 ± 0.22]	0.094845	0.5422	2.262e-05	-	-	-
Chloroplast number (per cell)	Mann-Whitney	Log10	BS	Control	28.30 ± 1.30 [1.44 ± 0.02]	-	0.55596	0.08774	0.08774	-	-
				Premature Light	28.43 ± 0.84 [1.45 ± 0.01]	0.55596	-	0.15165	0.08774	-	-
			M	Control	31.20 ± 1.32 [1.49 ± 0.02]	0.08774	0.15165	-	0.672	-	-
				Premature Light	30.77 ± 0.76 [1.48 ± 0.01]	0.08774	0.08774	0.672	-	-	-
Maximum individual chloroplast area per cell (µm2)	T-test	Log10	BS	Control	8.99 ± 0.41 [2.98 ± 0.07]	-	0.0002338	0.1953	4.338e-08	-	-
				Premature Light	11.40 ± 0.44 [3.36 ± 0.06]	0.0002338	-	0.01278	0.006714	-	-
			M	Control	9.69 ± 0.39 [3.10 ± 0.06]	0.1953	0.01278	-	1.344e-06	-	-
				Premature Light	13.05 ± 0.47 [3.60 ± 0.06]	4.338e-08	0.006714	1.344e-06	-	-	-
'BS', bundle sheath; 'E', epidermis; 'M', mesophyll.
The pairwise test applied to each cell character is shown in the column 'Pairwise test'. Where transformation of the data was required to meet the assumptions of the test applied, the specific transformation used is shown in the column 'Data transformation'. Values in square brackets represent transformed values.
Pairwise comparison p-values corrected for multiple comparisons within each response variate using the Benjamini-Hochberg method . Significant differences (p < 0.05) are highlighted in blue.

### Sheet: Premature_light_leaf_raw_data
All raw measurements of mature leaf 4 component lengths under premature light treatments
Premature Light Treatment	Experiment block	Pot replicate	Leaf 4 total length (mm)	Leaf 4 blade length (mm)	Leaf 4 sheath length (mm)	Leaf 4 blade length (proportion total length)
Control	1	1	159	81	78	0.509434
L3_removed	1	1	115	68	47	0.591304
L3_blade	1	1	143	70	73	0.48951
Control	1	2	142	75	67	0.528169
L3_removed	1	2	114	65	49	0.570175
L3_blade	1	2	148	76	72	0.513514
Control	1	3	134	68	66	0.507463
L3_removed	1	3	111	60	51	0.540541
L3_blade	1	3	156	86	70	0.551282
Control	2	4	165	84	81	0.509091
L3_removed	2	4	136	82	54	0.602941
L3_blade	2	4	162	95	67	0.58642
Control	2	5	185	101	84	0.545946
L3_removed	2	5	133	81	52	0.609023
L3_blade	2	5	166	95	71	0.572289
Control	2	6	196	105	91	0.535714
L3_removed	2	6	117	71	46	0.606838
L3_blade	2	6	185	104	81	0.562162
Control	2	7	174	93	81	0.534483
L3_removed	2	7	131	84	47	0.641221
L3_blade	2	7	173	97	76	0.560694
Control	2	8	168	91	77	0.541667
L3_removed	2	8	120	76	44	0.633333
L3_blade	2	8	171	93	78	0.54386
Control	2	9	190	104	86	0.547368
L3_removed	2	9	120	72	48	0.6
L3_blade	2	9	163	90	73	0.552147
Control	2	10	169	92	77	0.544379
L3_removed	2	10	130	77	53	0.592308
L3_blade	2	10	179	98	81	0.547486
Control	2	11	181	101	80	0.558011
L3_removed	2	11	135	83	52	0.614815
L3_blade	2	11	150	82	68	0.546667
Control	3	12	205	114	91	0.556098
L3_removed	3	12	135	83	52	0.614815
L3_blade	3	12	184	100	84	0.543478
Control	3	13	204	117	87	0.573529
L3_removed	3	13	131	81	50	0.618321
L3_blade	3	13	194	110	84	0.56701
Control	3	14	202	112	90	0.554455
L3_removed	3	14	139	82	57	0.589928
L3_blade	3	14	188	102	86	0.542553
Control	3	15	197	110	87	0.558376
L3_removed	3	15	126	82	44	0.650794
L3_blade	3	15	176	94	82	0.534091
Control	3	16	192	104	88	0.541667
L3_removed	3	16	130	80	50	0.615385
L3_blade	3	16	201	111	90	0.552239
Control	3	17	193	100	93	0.518135
L3_removed	3	17	147	93	54	0.632653
L3_blade	3	17	196	108	88	0.55102
Control	3	18	181	90	91	0.497238
L3_removed	3	18	143	82	61	0.573427
L3_blade	3	18	188	103	85	0.547872
Control	3	19	170	99	71	0.582353
L3_removed	3	19	132	85	47	0.643939
L3_blade	3	19	174	97	77	0.557471
Control	3	20	195	107	88	0.548718
L3_removed	3	20	129	80	49	0.620155
L3_blade	3	20	158	94	64	0.594937

### Sheet: Premature_light_cell_raw_data
All raw cell character measurements taken from light micrographs
Premature Light Treatment	Plant	Cell Type	Cell replicate	Cell area (µm2)	Cell length (PD leaf axis) (µm)	Cell width (ML leaf axis) (µm)	Cp total area (µm2 per cell)	Cp total area (proportion cell area)	Cp maximum single area per cell (µm2)	Cp number (per cell)
Control	1	BS	1	466.099	52.429	8.469	165.419	0.3549	12.423	22
Control	1	BS	2	370.009	40.323	8.95	118.306	0.3197	6.856	19
Control	1	BS	3	432.047	48.192	11	90.575	0.2096	6.741	21
Control	1	BS	4	435.537	51.392	9.784	170.322	0.3911	10.725	28
Control	1	BS	5	616.783	49.41	12.508	169.211	0.2743	12.308	31
Control	1	BS	6	536.385	71.745	7.632	153.391	0.286	9.41	23
Control	1	BS	7	451.85	33.441	13.094	158.55	0.3509	7.75	23
Control	1	BS	8	619.439	53.772	13.477	110.965	0.1791	8.924	29
Control	1	BS	9	519.302	50.509	12.113	127.205	0.245	7.066	32
Control	1	BS	10	583.549	50.753	13.829	122.571	0.21	7.124	24
Control	1	M	1	210.425	12.818	21.922	96.562	0.4589	7.622	25
Control	1	M	2	302.416	18.039	23.939	136.052	0.4499	9.972	30
Control	1	M	3	348.38	18.664	25.599	166.976	0.4793	13.649	31
Control	1	M	4	276.843	18.689	20.499	136.576	0.4933	11.836	32
Control	1	M	5	237.084	14.972	20.175	115.191	0.4859	7.022	26
Control	1	M	6	297.067	16.377	22.484	171.381	0.5769	11.9	26
Control	1	M	7	273.114	16.389	21.014	138.3	0.5064	11.478	27
Control	1	M	8	237.543	13.448	22.586	127.69	0.5375	8.567	22
Control	1	M	9	250.554	16.568	21.336	115.88	0.4625	8.72	24
Control	1	M	10	232.947	14.96	21.503	109.803	0.4714	12.142	28
Control	1	E	1	1252.09	70.799	19.965	*	*	*	*
Control	1	E	2	1210.62	74.658	17.736	*	*	*	*
Control	1	E	3	2326.51	95.675	32.708	*	*	*	*
Control	1	E	4	1222.36	78.552	17.862	*	*	*	*
Control	1	E	5	1695.96	85.465	25.522	*	*	*	*
Control	1	E	6	1622.43	90.953	14.396	*	*	*	*
Control	1	E	7	1048.28	66.858	19.01	*	*	*	*
Control	1	E	8	1173.69	91.171	14.808	*	*	*	*
Control	1	E	9	1525.77	144.08	12.706	*	*	*	*
Control	1	E	10	1672.21	92.787	21.536	*	*	*	*
Control	2	BS	1	478.419	37.858	12.943	96.166	0.201	6.971	22
Control	2	BS	2	694.488	63.838	13.793	113.645	0.1636	9.116	27
Control	2	BS	3	518.97	33.817	17.159	178.314	0.3436	7.635	32
Control	2	BS	4	967.576	52.414	20.534	276.28	0.2855	10.789	35
Control	2	BS	5	1061.43	48.947	24.758	208.446	0.1964	8.784	26
Control	2	BS	6	1590.99	56.045	30.931	243.544	0.1531	7.967	50
Control	2	BS	7	840.295	52.196	18.799	122.034	0.1452	8.516	30
Control	2	BS	8	435.571	22.06	19.494	85.952	0.1973	9.895	21
Control	2	BS	9	858.821	48.21	19.496	90.23	0.1051	7.801	33
Control	2	BS	10	729.267	42.559	19.244	102.035	0.1399	12.385	30
Control	2	M	1	315.082	14.117	23.518	95.12	0.3019	10.482	28
Control	2	M	2	290.696	16.577	23.656	89.119	0.3066	9.257	30
Control	2	M	3	293.364	17.082	22.536	109.841	0.3744	10.865	27
Control	2	M	4	307.996	15.069	24.756	157.208	0.5104	8.72	34
Control	2	M	5	312.413	15.199	26.532	101.044	0.3234	5.745	33
Control	2	M	6	263.5	16.945	20.171	71.755	0.2723	8.35	30
Control	2	M	7	262.543	13.595	23.103	82.875	0.3157	7.444	28
Control	2	M	8	246.583	13.923	23.966	91.851	0.3725	8.937	26
Control	2	M	9	388.892	15.6	30.133	179.462	0.4615	9.806	59
Control	2	M	10	332.65	14.527	28.867	160.503	0.4825	8.414	49
Control	2	E	1	955.409	65.727	13.121	*	*	*	*
Control	2	E	2	1433.5	97.991	16.437	*	*	*	*
Control	2	E	3	982.259	67.479	16.008	*	*	*	*
Control	2	E	4	1296.77	91.261	16.261	*	*	*	*
Control	2	E	5	1176.61	85.941	14.495	*	*	*	*
Control	2	E	6	1216.23	101.444	12.227	*	*	*	*
Control	2	E	7	984.774	71.378	16.544	*	*	*	*
Control	2	E	8	1513.19	87.169	20.769	*	*	*	*
Control	2	E	9	1177.33	78.654	15.775	*	*	*	*
Control	2	E	10	1336.82	95.676	15.427	*	*	*	*
Control	3	BS	1	515.446	30.995	19.811	101.963	0.1978	9.806	22
Control	3	BS	2	779.572	84.558	9.516	195.665	0.251	13.572	31
Control	3	BS	3	881.956	57.032	16.841	279.754	0.3172	10.087	23
Control	3	BS	4	384.487	43.272	10.681	76.096	0.1979	5.822	24
Control	3	BS	5	1130.54	57.851	20.689	136.554	0.1208	13.598	24
Control	3	BS	6	648.205	40.877	18.909	209.033	0.3225	6.652	33
Control	3	BS	7	570.819	40.149	16.06	230.598	0.404	7.354	42
Control	3	BS	8	473.376	60.493	8.543	102.716	0.217	7.699	24
Control	3	BS	9	490.97	39.018	13.543	90	0.1833	5.758	26
Control	3	BS	10	1009.94	49.852	24.121	272.82	0.2701	10.074	42
Control	3	M	1	321.555	17.472	25.091	108.615	0.3378	7.89	38
Control	3	M	2	286.074	16.247	23.379	162.265	0.5672	7.929	33
Control	3	M	3	223.09	15.901	21.039	94.788	0.4249	8.248	29
Control	3	M	4	229.845	14.905	19.022	126.949	0.5523	8.337	30
Control	3	M	5	249.366	15.623	18.569	118.842	0.4766	8.669	28
Control	3	M	6	251.256	14.039	19.937	125.775	0.5006	9.474	33
Control	3	M	7	271.48	18.351	17.87	142.921	0.5265	9.499	33
Control	3	M	8	427.08	18.081	30.019	174.739	0.4091	14.989	29
Control	3	M	9	335.127	18.499	25.216	161.895	0.4831	10.967	34
Control	3	M	10	379.98	18.795	25.41	149.752	0.3941	13.789	34
Control	3	E	1	1121.89	53.959	24.83	*	*	*	*
Control	3	E	2	753.96	48.158	18.236	*	*	*	*
Control	3	E	3	1006.2	73.123	17.856	*	*	*	*
Control	3	E	4	1472.51	101.397	15.868	*	*	*	*
Control	3	E	5	1385.31	81.356	20.094	*	*	*	*
Control	3	E	6	1783.29	112.278	19.999	*	*	*	*
Control	3	E	7	676.945	76.842	9.922	*	*	*	*
Control	3	E	8	1401.42	100.882	17.761	*	*	*	*
Control	3	E	9	1412.63	80.075	20.368	*	*	*	*
Control	3	E	10	1140.52	84.084	16.316	*	*	*	*
L3_removed	1	BS	1	520.566	30.752	18.601	219.426	0.4215	11.21	27
L3_removed	1	BS	2	624.725	58.919	12.836	107.568	0.1722	9.678	24
L3_removed	1	BS	3	547.671	44.975	13.209	179.54	0.3278	15.053	25
L3_removed	1	BS	4	646.966	31.639	23.174	189.295	0.2926	12.78	25
L3_removed	1	BS	5	1102.88	54.436	22.375	138.671	0.1257	12.678	21
L3_removed	1	BS	6	396.783	58.278	*	50.713	0.1278	6.895	20
L3_removed	1	BS	7	437.001	28.218	17.408	141.02	0.3227	9.461	34
L3_removed	1	BS	8	672.502	38.08	19.097	132.146	0.1965	12.219	27
L3_removed	1	BS	9	507.772	33.035	16.278	129.031	0.2541	10.525	30
L3_removed	1	BS	10	622.375	50.871	12.786	164.206	0.2638	9.959	32
L3_removed	1	M	1	200.53	15.438	16.477	118.803	0.5924	10.048	24
L3_removed	1	M	2	252.12	17.691	19.476	147.097	0.5834	11.236	33
L3_removed	1	M	3	257.819	13.654	21.168	162.393	0.6299	11.746	31
L3_removed	1	M	4	247.936	13.694	21.392	137.93	0.5563	9.857	29
L3_removed	1	M	5	304.395	19.829	23.604	189.46	0.6224	11.602	33
L3_removed	1	M	6	272.795	16.946	20.178	175.951	0.645	14.696	27
L3_removed	1	M	7	217.588	14.749	20.201	138.109	0.6347	12.755	24
L3_removed	1	M	8	255.648	16.671	20.747	115.05	0.45	12.168	30
L3_removed	1	M	9	196.048	14.68	16.93	154.03	0.7857	10.087	34
L3_removed	1	M	10	194.184	11.021	19.087	120.655	0.6213	9.41	30
L3_removed	1	E	1	606.582	57.653	11.802	*	*	*	*
L3_removed	1	E	2	1098.11	91.743	13.563	*	*	*	*
L3_removed	1	E	3	822.765	61.907	15.917	*	*	*	*
L3_removed	1	E	4	1062.71	118.252	9.593	*	*	*	*
L3_removed	1	E	5	746.312	78.39	11.671	*	*	*	*
L3_removed	1	E	6	677.187	66.478	11.719	*	*	*	*
L3_removed	1	E	7	723.866	64.56	12.617	*	*	*	*
L3_removed	1	E	8	502.231	40.072	16.466	*	*	*	*
L3_removed	1	E	9	661.279	62.249	13.329	*	*	*	*
L3_removed	1	E	10	660.98	71.24	10.869	*	*	*	*
L3_removed	2	BS	1	866.15	46.811	19.96	211.625	0.2443	11.9	28
L3_removed	2	BS	2	519.902	43.447	12.886	156.214	0.3005	10.814	27
L3_removed	2	BS	3	496.001	34.93	13.155	179.923	0.3627	11.951	25
L3_removed	2	BS	4	916.416	63.059	14.71	349.95	0.3819	17.875	40
L3_removed	2	BS	5	871.04	47.145	20.207	266.82	0.3063	12.551	29
L3_removed	2	BS	6	712.222	51.56	15.565	325.921	0.4576	14.3	27
L3_removed	2	BS	7	1169.04	51.673	23.472	295.509	0.2528	13.189	32
L3_removed	2	BS	8	528.98	42.703	12.498	197.274	0.3729	15.768	27
L3_removed	2	BS	9	650.962	56.193	11.051	266.884	0.41	10.418	32
L3_removed	2	BS	10	617.766	53.172	11.377	291.308	0.4716	12.704	34
L3_removed	2	M	1	261.904	16.653	17.982	164.832	0.6294	17.39	25
L3_removed	2	M	2	217.588	16.838	17.469	169.108	0.7772	13.495	28
L3_removed	2	M	3	245.779	16.06	17.82	173.386	0.7055	11.172	31
L3_removed	2	M	4	303.284	13.343	30.866	213.247	0.7031	12.755	39
L3_removed	2	M	5	225.631	15.244	17.061	175.582	0.7782	17.402	33
L3_removed	2	M	6	258.036	12.551	26.515	187.124	0.7252	14.236	33
L3_removed	2	M	7	262.862	13.065	25.554	203.811	0.7754	18.666	37
L3_removed	2	M	8	162.367	10.581	19.346	126.988	0.7821	11.912	27
L3_removed	2	M	9	253.835	16.194	18.261	192.741	0.7593	11.81	33
L3_removed	2	M	10	256.389	13.979	22.999	203.785	0.7948	14.313	29
L3_removed	2	E	1	1337.27	80.956	19.428	*	*	*	*
L3_removed	2	E	2	698.438	54.093	15.797	*	*	*	*
L3_removed	2	E	3	883.084	57.906	17.717	*	*	*	*
L3_removed	2	E	4	896.346	59.225	14.994	*	*	*	*
L3_removed	2	E	5	608.303	58.753	12.239	*	*	*	*
L3_removed	2	E	6	901.072	77.142	14.012	*	*	*	*
L3_removed	2	E	7	949.793	73.874	17.572	*	*	*	*
L3_removed	2	E	8	688.042	48.239	17.912	*	*	*	*
L3_removed	2	E	9	1155.88	73.69	21.469	*	*	*	*
L3_removed	2	E	10	1098.36	69.686	19.828	*	*	*	*
L3_removed	3	BS	1	334.067	36.608	9.65	145.552	0.4357	9.486	26
L3_removed	3	BS	2	634.85	52.324	13.305	191.694	0.302	8.81	28
L3_removed	3	BS	3	407.303	38.592	11.719	159.661	0.392	10.597	28
L3_removed	3	BS	4	448.321	44.184	10.522	158.92	0.3545	10.163	31
L3_removed	3	BS	5	467.822	38.01	12.06	172.007	0.3677	10.316	25
L3_removed	3	BS	6	647.366	43.932	15.189	188.298	0.2909	10.98	32
L3_removed	3	BS	7	414.915	31.937	13.455	124.588	0.3003	11.759	21
L3_removed	3	BS	8	378.818	43.838	9.4	136.87	0.3613	9.614	28
L3_removed	3	BS	9	488.914	56.73	9.841	235.118	0.4809	11.785	38
L3_removed	3	BS	10	327.16	27.401	11.141	148.183	0.4529	6.614	30
L3_removed	3	M	1	274.442	12.406	26.174	181.238	0.6604	14.708	27
L3_removed	3	M	2	303.106	18.376	19.395	205.764	0.6789	16.598	30
L3_removed	3	M	3	195.793	12.771	18.741	149.496	0.7635	10.789	29
L3_removed	3	M	4	311.009	14.135	26.104	218.302	0.7019	11.989	39
L3_removed	3	M	5	234.952	14.988	18.265	158.984	0.6767	10.916	39
L3_removed	3	M	6	257.64	14.803	22.211	172.479	0.6695	11.963	26
L3_removed	3	M	7	273.268	17.65	21.145	205.305	0.7513	16.802	29
L3_removed	3	M	8	333.199	12.763	30.98	227.623	0.6831	16.764	32
L3_removed	3	M	9	219.184	13.361	22.65	165.38	0.7545	11.516	33
L3_removed	3	M	10	232.743	13.86	22.851	139.794	0.6006	12.704	29
L3_removed	3	E	1	852.234	56.313	22.075	*	*	*	*
L3_removed	3	E	2	769.525	67.479	15.17	*	*	*	*
L3_removed	3	E	3	686.79	51.225	16.534	*	*	*	*
L3_removed	3	E	4	973.205	78.837	15.749	*	*	*	*
L3_removed	3	E	5	982.722	69.725	17.366	*	*	*	*
L3_removed	3	E	6	1363.89	87.781	18.423	*	*	*	*
L3_removed	3	E	7	1253.49	80.136	18.974	*	*	*	*
L3_removed	3	E	8	767.936	44.886	21.279	*	*	*	*
L3_removed	3	E	9	994.835	74.178	17.271	*	*	*	*
L3_removed	3	E	10	1028.15	81.53	15.668	*	*	*	*
'BS', bundle sheath; 'Cp', chloroplast; 'E', epidermis; 'M', mesophyll; 'ML' mediolateral' 'PD', proximodistal; 'Plant', the plant from which individual cells were isolated.

### Sheet: Premature_light_FigS3B_data
Measurements of leaf 4 growth in response to premature light exposure (see Supplemental Figure S3B)
					Total Leaf 4 length (mm)											Leaf 4 sheath length (mm)											Leaf 4 blade length (mm)
Block	Age L3 removed (days)	Age L4 emerged (days)	Pot Replicate	Treatment	0 DAE	1 DAE	2 DAE	3 DAE	4 DAE	5 DAE	6 DAE	7 DAE	8 DAE	9 DAE	10 DAE	0 DAE	1 DAE	2 DAE	3 DAE	4 DAE	5 DAE	6 DAE	7 DAE	8 DAE	9 DAE	10 DAE	0 DAE	1 DAE	2 DAE	3 DAE	4 DAE	5 DAE	6 DAE	7 DAE	8 DAE	9 DAE	10 DAE	Final Total Leaf 4 (mm) (8 DAE)	Final Leaf 4 blade (mm) (8 DAE)	Final Leaf 4 sheath (mm) (8 DAE)
1	-	6	1	Control	30	57	96	132	151	157	159	159	159	159	158	*	*	*	50	70	76	79	78	78	79	77	*	*	*	82	81	81	80	81	81	80	81	159	81	78
1	8	8	1	L3 removed	49	73	90	106	113	116	116	116	115	*	*	*	*	21	36	45	48	48	49	47	*	*	*	*	69	70	68	68	68	67	68	*	*	115	68	47
1	8	8	1	L3 Blade removed	51	86	108	127	137	140	142	141	143	*	*	*	*	*	57	66	70	71	72	73	*	*	*	*	*	70	71	70	71	69	70	*	*	143	70	73
1	-	7	2	Control	41	66	100	121	135	140	142	142	142	141	*	*	*	*	47	60	65	68	66	67	66	*	*	*	*	74	75	75	74	76	75	75	*	142	75	67
1	6	6	2	L3 removed	44	60	82	102	109	112	115	114	114	114	114	*	*	*	36	43	46	49	48	49	49	49	*	*	*	66	66	66	66	66	65	65	65	114	65	49
1	6	6	2	L3 Blade removed	35	61	95	124	131	145	147	149	148	148	148	*	*	*	47	64	70	71	72	72	72	73	*	*	*	77	67	75	76	77	76	76	75	148	76	72
1	-	6	3	Control	29	50	80	112	126	132	133	132	134	134	134	*	*	*	45	60	65	65	65	66	67	67	*	*	*	67	66	67	68	67	68	67	67	134	68	66
1	8	8	3	L3 removed	67	84	98	105	109	110	110	111	111	*	*	*	23	39	46	49	50	51	51	51	*	*	*	61	59	59	60	60	59	60	60	*	*	111	60	51
1	6	6	3	L3 Blade removed	44	73	106	132	145	153	155	153	156	155	155	*	*	*	47	61	67	69	69	70	70	70	*	*	*	85	84	86	86	84	86	85	85	156	86	70
2	-	7	4	Control	54	91	124	149	160	164	165	165	165	165	165	*	*	*	66	77	81	82	81	81	82	81	*	*	*	83	83	83	83	84	84	83	84	165	84	81
2	7	7	4	L3 removed	61	86	104	120	129	133	135	136	136	136	136	*	*	23	38	46	51	53	54	54	55	54	*	*	81	82	83	82	82	82	82	81	82	136	82	54
2	8	8	4	L3 Blade removed	55	85	110	129	148	157	160	160	162	162	*	*	*	*	*	53	63	67	67	67	67	*	*	*	*	*	95	94	93	93	95	95	*	162	95	67
2	-	7	5	Control	63	104	140	166	177	184	185	185	185	185	185	*	*	*	65	77	83	83	83	84	84	84	*	*	*	101	100	101	102	102	101	101	101	185	101	84
2	7	7	5	L3 removed	62	84	104	120	127	132	133	134	133	134	133	*	*	23	39	47	52	52	53	52	53	53	*	*	81	81	80	80	81	81	81	81	80	133	81	52
2	6	6	5	L3 Blade removed	37	64	92	118	143	157	164	166	166	166	166	*	*	*	*	47	61	68	70	71	70	70	*	*	*	*	96	96	96	96	95	96	96	166	95	71
2	-	7	6	Control	67	109	150	181	191	195	196	196	196	196	197	*	*	*	76	86	90	91	91	91	92	92	*	*	*	105	105	105	105	105	105	104	105	196	105	91
2	6	6	6	L3 removed	46	65	82	100	110	114	116	116	117	116	116	*	*	*	29	39	43	45	46	46	47	45	*	*	*	71	71	71	71	70	71	69	71	117	71	46
2	6	6	6	L3 Blade removed	41	76	112	145	169	179	182	184	185	184	184	*	*	*	*	65	76	81	80	81	82	81	*	*	*	*	104	103	101	104	104	102	103	185	104	81
2	-	7	7	Control	65	101	133	158	169	173	174	174	174	175	175	*	*	*	66	76	80	82	82	81	83	82	*	*	*	92	93	93	92	92	93	92	93	174	93	81
2	7	7	7	L3 removed	67	85	102	116	123	129	128	130	131	130	130	*	*	19	34	41	45	45	47	47	47	47	*	*	83	82	82	84	83	83	84	83	83	131	84	47
2	7	7	7	L3 Blade removed	67	99	129	153	166	172	173	173	173	174	174	*	*	*	55	68	73	75	75	76	76	76	*	*	*	98	98	99	98	98	97	98	98	173	97	76
2	-	6	8	Control	33	65	102	135	157	165	167	168	168	169	169	*	*	*	*	66	74	76	77	77	77	78	*	*	*	*	91	91	91	91	91	92	91	168	91	77
2	7	7	8	L3 removed	46	64	82	99	110	117	120	120	120	120	120	*	*	*	23	35	41	43	44	44	44	44	*	*	*	76	75	76	77	76	76	76	76	120	76	44
2	7	7	8	L3 Blade removed	57	90	120	146	160	167	169	170	171	171	170	*	*	*	54	67	73	76	77	78	78	77	*	*	*	92	93	94	93	93	93	93	93	171	93	78
2	-	7	9	Control	60	102	140	169	182	187	188	189	190	190	190	*	*	*	*	64	78	83	84	86	86	86	*	*	*	*	118	109	105	105	104	104	104	190	104	86
2	7	7	9	L3 removed	53	72	90	105	114	119	120	120	120	121	122	*	*	*	18	33	41	46	47	48	49	48	*	*	*	87	81	78	74	73	72	72	74	120	72	48
2	7	7	9	L3 Blade removed	45	72	110	135	150	158	161	162	163	166	164	*	*	*	*	46	61	69	72	73	72	73	*	*	*	*	104	97	92	90	90	94	91	163	90	73
2	-	8	10	Control	68	103	134	154	164	167	168	168	169	168	*	*	*	*	62	72	75	76	76	77	75	*	*	*	*	92	92	92	92	92	92	93	*	169	92	77
2	7	7	10	L3 removed	45	67	87	106	119	125	127	129	130	130	130	*	*	*	31	43	49	51	52	53	52	52	*	*	*	75	76	76	76	77	77	78	78	130	77	53
2	7	7	10	L3 Blade removed	66	100	132	159	172	177	178	180	179	179	180	*	*	*	60	74	80	81	82	81	82	83	*	*	*	99	98	97	97	98	98	97	97	179	98	81
2	-	7	11	Control	53	90	126	158	173	180	180	181	181	182	182	*	*	*	57	73	80	80	80	80	81	82	*	*	*	101	100	100	100	101	101	101	100	181	101	80
2	7	7	11	L3 removed	52	74	95	114	126	131	133	134	135	135	136	*	*	*	32	43	49	52	52	52	52	53	*	*	*	82	83	82	81	82	83	83	83	135	83	52
2	7	7	11	L3 Blade removed	43	74	100	121	138	147	149	151	150	151	151	*	*	*	*	56	64	67	68	68	69	68	*	*	*	*	82	83	82	83	82	82	83	150	82	68
3	-	6	12	Control	60	96	140	171	198	203	204	205	205	205	205	*	*	*	63	83	90	91	91	91	91	90	*	*	*	108	115	113	113	114	114	114	115	205	114	91
3	6	6	12	L3 removed	43	73	87	106	121	131	134	135	135	135	135	*	*	*	*	38	48	50	51	52	52	52	*	*	*	*	83	83	84	84	83	83	83	135	83	52
3	6	6	12	L3 Blade removed	64	94	126	155	174	182	184	185	184	183	184	*	*	*	*	75	83	84	85	84	85	84	*	*	*	*	99	99	100	100	100	98	100	184	100	84
3	-	7	13	Control	72	114	153	183	198	203	204	205	204	205	205	*	*	*	66	80	85	86	86	87	87	87	*	*	*	117	118	118	118	119	117	118	118	204	117	87
3	6	6	13	L3 removed	49	68	92	111	125	131	133	132	131	132	131	*	*	*	29	43	49	51	50	50	51	50	*	*	*	82	82	82	82	82	81	81	81	131	81	50
3	6	6	13	L3 Blade removed	56	89	125	156	179	190	193	194	194	193	194	*	*	*	*	70	80	83	84	84	83	83	*	*	*	*	109	110	110	110	110	110	111	194	110	84
3	-	6	14	Control	53	86	127	163	188	198	201	202	202	202	202	*	*	*	*	77	87	89	91	90	91	91	*	*	*	*	111	111	112	111	112	111	111	202	112	90
3	6	6	14	L3 removed	45	68	92	114	128	135	137	138	139	136	138	*	*	*	33	48	54	55	56	57	54	56	*	*	*	81	80	81	82	82	82	82	82	139	82	57
3	6	6	14	L3 Blade removed	54	85	121	153	175	184	186	188	188	189	189	*	*	*	*	73	82	84	86	86	86	86	*	*	*	*	102	102	102	102	102	103	103	188	102	86
3	-	6	15	Control	56	92	136	172	191	196	197	198	197	197	197	*	*	*	60	80	85	86	86	87	87	86	*	*	*	112	111	111	111	112	110	110	111	197	110	87
3	6	6	15	L3 removed	58	75	95	110	120	123	124	125	126	126	126	*	*	*	30	39	42	43	44	44	44	45	*	*	*	80	81	81	81	81	82	82	81	126	82	44
3	6	6	15	L3 Blade removed	66	102	135	159	172	175	176	176	176	177	177	*	*	*	65	79	81	83	83	82	84	84	*	*	*	94	93	94	93	93	94	93	93	176	94	82
3	-	6	16	Control	55	89	130	164	184	190	192	193	192	193	193	*	*	*	60	79	85	87	88	88	88	89	*	*	*	104	105	105	105	105	104	105	104	192	104	88
3	6	6	16	L3 removed	52	71	93	111	123	127	129	129	130	130	130	*	*	*	32	44	48	49	50	50	50	50	*	*	*	79	79	79	80	79	80	80	80	130	80	50
3	6	6	16	L3 Blade removed	59	96	135	169	189	197	199	200	201	201	201	*	*	*	*	79	87	89	90	90	90	89	*	*	*	*	110	110	110	110	111	111	112	201	111	90
3	-	6	17	Control	57	95	137	171	187	192	192	192	193	192	193	*	*	*	70	88	92	93	93	93	93	93	*	*	*	101	99	100	99	99	100	99	100	193	100	93
3	6	6	17	L3 removed	56	78	105	126	140	145	146	147	147	148	147	*	*	*	34	48	53	53	54	54	55	55	*	*	*	92	92	92	93	93	93	93	92	147	93	54
3	6	6	17	L3 Blade removed	52	84	123	157	181	191	195	196	196	196	196	*	*	*	*	73	83	87	88	88	88	88	*	*	*	*	108	108	108	108	108	108	108	196	108	88
3	-	6	18	Control	63	101	141	168	177	181	181	182	181	182	180	*	*	*	78	88	90	91	91	91	90	90	*	*	*	90	89	91	90	91	90	92	90	181	90	91
3	6	6	18	L3 removed	52	76	103	125	136	141	142	143	143	142	142	*	*	*	42	54	59	61	62	61	60	61	*	*	*	83	82	82	81	81	82	82	81	143	82	61
3	7	7	18	L3 Blade removed	75	118	152	174	184	187	187	188	188	188	189	*	*	*	72	81	84	85	85	85	84	86	*	*	*	102	103	103	102	103	103	104	103	188	103	85
3	-	8	19	Control	53	88	120	147	162	168	169	170	170	170	*	*	*	*	47	62	69	69	71	71	71	*	*	*	*	100	100	99	100	99	99	99	*	170	99	71
3	7	7	19	L3 removed	70	89	109	121	128	131	132	132	132	132	132	*	*	28	36	44	46	47	47	47	47	47	*	*	81	85	84	85	85	85	85	85	85	132	85	47
3	6	6	19	L3 Blade removed	46	74	107	138	158	168	172	174	174	174	174	*	*	*	*	61	72	75	76	77	78	77	*	*	*	*	97	96	97	98	97	96	97	174	97	77
3	-	6	20	Control	50	82	126	163	185	193	194	195	195	195	194	*	*	*	56	79	86	87	87	88	88	88	*	*	*	107	106	107	107	108	107	107	106	195	107	88
3	6	6	20	L3 removed	65	74	106	113	123	126	126	128	129	129	128	*	*	*	34	43	47	47	48	49	48	48	*	*	*	79	80	79	79	80	80	81	80	129	80	49
3	7	7	20	L3 Blade removed	45	75	102	126	144	153	156	157	158	158	158	*	*	*	48	52	60	63	64	64	64	65	*	*	*	78	92	93	93	93	94	94	93	158	94	64
'DAE', Days after leaf 4 emergence; 'L3', Leaf 3; 'L4', Leaf 4

### Sheet: Premature_light_FigS4A_data
Measurements of leaf 4 component lengths across a reference gradient of leaf 4 development and in response to premature light exposure (see Supplemental Figure S4A)
Plant ID	Age at harvesting (days)	Premature Light treatment	Leaf 3 sheath length (mm)	Leaf 4 total length (mm)	Leaf 4 blade length (mm)	Leaf 4 sheath length(mm)
201	4	Reference	42	40	40	0
202	4	Reference	25	24	24	0
203	4	Reference	35	33	33	0
204	4	Reference	32	31	31	0
205	4	Reference	28	27	27	0
206	4	Reference	22	20	20	0
207	5	Reference	21	18	18	0
208	5	Reference	22	18	18	0
209	5	Reference	14	13	13	0
158	6	Reference	64	61	61	0
159	6	Reference	44	37	37	0
160	6	Reference	56	55	55	0
210	6	Reference	32	28	28	0
211	6	Reference	35	25	25	0
212	6	Reference	31	22	22	0
81	7	Reference	52	73	60	13
82	7	Reference	46	62	53	9
83	7	Reference	58	73	63	10
84	7	Reference	58	63	62	1
85	7	Reference	61	71	69	2
105	7	Reference	40	39	39	0
106	7	Reference	39	37	37	0
107	7	Reference	43	42	42	0
108	7	Reference	59	62	61	1
109	7	Reference	52	54	54	0
110	7	Reference	57	68	68	0
111	7	Reference	59	81	80	1
112	7	Reference	61	81	79	2
128	7	Reference	46	46	46	0
129	7	Reference	32	31	31	0
130	7	Reference	54	67	66	1
131	7	Reference	48	56	56	0
132	7	Reference	56	75	74	1
133	7	Reference	48	52	52	0
213	7	Reference	46	56	54	2
214	7	Reference	52	70	66	4
215	7	Reference	39	50	49	1
216	7	Reference	49	59	59	0
217	7	Reference	51	80	75	5
218	7	Reference	42	80	77	3
219	7	Reference	54	65	63	2
220	7	Reference	46	53	53	0
221	7	Reference	40	43	43	0
86	8	Reference	56	87	79	8
87	8	Reference	55	86	84	2
88	8	Reference	58	79	75	4
89	8	Reference	62	80	76	4
90	8	Reference	64	77	74	3
91	8	Reference	61	98	95	3
113	8	Reference	69	106	103	3
114	8	Reference	64	100	97	3
115	8	Reference	63	121	114	7
116	8	Reference	59	103	98	5
117	8	Reference	66	104	102	2
118	8	Reference	66	111	105	6
161	8	Reference	67	130	119	11
162	8	Reference	65	126	100	26
163	8	Reference	62	66	66	0
164	8	Reference	67	104	99	5
165	8	Reference	71	124	116	8
222	8	Reference	55	100	91	9
223	8	Reference	57	128	98	30
224	8	Reference	48	86	81	5
225	8	Reference	52	95	83	12
226	8	Reference	54	61	61	0
92	9	Reference	62	110	105	5
93	9	Reference	67	130	125	5
94	9	Reference	65	91	89	2
95	9	Reference	59	119	111	8
96	9	Reference	62	139	116	23
119	9	Reference	63	162	117	45
120	9	Reference	67	149	129	20
121	9	Reference	46	94	91	3
122	9	Reference	65	108	105	3
134	9	Reference	64	147	139	8
135	9	Reference	69	123	117	6
136	9	Reference	70	127	123	4
137	9	Reference	63	109	106	3
138	9	Reference	66	140	128	12
139	9	Reference	62	119	115	4
140	9	Reference	64	107	105	2
141	9	Reference	73	136	127	9
142	9	Reference	67	124	118	6
166	9	Reference	68	179	118	61
167	9	Reference	69	169	118	51
168	9	Reference	71	172	121	51
169	9	Reference	66	148	111	37
97	10	Reference	58	150	105	45
98	10	Reference	55	164	112	52
99	10	Reference	67	166	129	37
100	10	Reference	67	171	124	47
101	10	Reference	64	174	121	53
123	10	Reference	64	149	126	23
124	10	Reference	61	179	106	73
125	10	Reference	64	186	116	70
102	11	Reference	62	195	121	74
103	11	Reference	67	191	123	68
104	11	Reference	61	195	129	66
143	11	Reference	54	152	112	40
144	11	Reference	59	175	131	44
145	11	Reference	70	171	148	23
146	11	Reference	71	169	138	31
147	11	Reference	66	181	130	51
148	11	Reference	60	175	126	49
170	11	Reference	65	169	113	56
171	11	Reference	62	202	111	91
172	11	Reference	73	226	126	100
173	11	Reference	70	219	121	98
174	11	Reference	64	161	103	58
175	11	Reference	62	201	115	86
176	13	Reference	69	206	114	92
177	13	Reference	70	218	119	99
178	13	Reference	66	209	113	96
149	14	Reference	66	227	141	86
150	14	Reference	67	209	124	85
151	14	Reference	59	218	131	87
152	14	Reference	65	229	131	98
153	14	Reference	62	215	132	83
154	14	Reference	69	257	148	109
179	15	Reference	60	185	100	85
180	15	Reference	57	191	99	92
181	15	Reference	67	211	111	100
126	17	Reference	68	239	141	98
127	17	Reference	62	238	138	100
155	18	Reference	68	251	152	99
156	18	Reference	68	235	139	96
157	18	Reference	63	222	133	89
182	20	Reference	88	212	121	91
183	20	Reference	77	177	100	77
184	20	Reference	59	207	115	92
31	10	Control	69	146	105	41
33	9	Control	66	147	133	14
35	10	Control	71	164	122	42
32	10	L3 removed	26	140	112	28
36	11	L3 removed	36	158	90	68
42	11	L3 removed	32	160	112	48

### Sheet: Leaf_reference_grad_data
Measurements of bundle sheath and mesophyll cell area across a reference gradient of leaf 4 development for comparison to premature light data (see Supplemental Figure S4B)
Plant ID	Leaf 4 total length (mm)	Cell Type	Cell Replicate	Cell area (µm2)
84	63	BS	1	70.519
84	63	BS	2	91.89
84	63	BS	3	68.698
84	63	BS	4	85.938
84	63	BS	5	107.296
84	63	M	1	56.353
84	63	M	2	92.575
84	63	M	3	69.718
84	63	M	4	43.944
84	63	M	5	84.194
85	71	BS	1	97.701
85	71	BS	2	103.822
85	71	BS	3	135.795
85	71	BS	4	92.601
85	71	BS	5	92.678
85	71	M	1	54.223
85	71	M	2	50.736
85	71	M	3	70.106
85	71	M	4	58.716
85	71	M	5	98.412
86	87	BS	1	225.93
86	87	BS	2	406.857
86	87	BS	3	373.554
86	87	BS	4	348.812
86	87	BS	5	152.234
86	87	M	1	128.215
86	87	M	2	89.837
86	87	M	3	88.972
86	87	M	4	41.826
86	87	M	5	150.788
87	86	BS	1	156.211
87	86	BS	2	98.489
87	86	BS	3	182.696
87	86	BS	4	177.763
87	86	BS	5	189.76
87	86	M	1	61.157
87	86	M	2	60.085
87	86	M	3	56.663
87	86	M	4	80.682
87	86	M	5	155.32
88	79	BS	1	137.694
88	79	BS	2	259.465
88	79	BS	3	153.874
88	79	BS	4	148.527
88	79	BS	5	99.831
88	79	M	1	33.413
88	79	M	2	45.491
88	79	M	3	51.62
88	79	M	4	42.772
88	79	M	5	34.613
89	80	BS	1	117.195
89	80	BS	2	76.504
89	80	BS	3	80.603
89	80	BS	4	143.624
89	80	BS	5	101.682
89	80	M	1	53.088
89	80	M	2	46.666
89	80	M	3	57.978
89	80	M	4	41.023
89	80	M	5	30.515
90	77	BS	1	115.139
90	77	BS	2	102.308
90	77	BS	3	83.373
90	77	BS	4	238.08
90	77	BS	5	90.561
90	77	M	1	37.69
90	77	M	2	28.97
90	77	M	3	46.845
90	77	M	4	65.83
90	77	M	5	63.749
91	98	BS	1	156.022
91	98	BS	2	112.969
91	98	BS	3	98.656
91	98	BS	4	173.858
91	98	BS	5	121.357
91	98	M	1	36.184
91	98	M	2	45.3
91	98	M	3	77.334
91	98	M	4	63.558
91	98	M	5	34.69
92	110	BS	1	280.111
92	110	BS	2	109.011
92	110	BS	3	129.797
92	110	BS	4	158.958
92	110	BS	5	192.154
92	110	M	1	94.034
92	110	M	2	99.856
92	110	M	3	75.164
92	110	M	4	58.859
92	110	M	5	76.453
93	130	BS	1	206.02
93	130	BS	2	131.061
93	130	BS	3	183.23
93	130	BS	4	147.008
93	130	BS	5	165.853
93	130	M	1	58.77
93	130	M	2	73.976
93	130	M	3	65.741
93	130	M	4	55.935
93	130	M	5	116.684
94	91	BS	1	170.028
94	91	BS	2	103.891
94	91	BS	3	76.645
94	91	BS	4	83.858
94	91	BS	5	217.856
94	91	M	1	44.559
94	91	M	2	43.027
94	91	M	3	50.93
94	91	M	4	51.275
94	91	M	5	39.491
95	119	BS	1	274.57
95	119	BS	2	286.75
95	119	BS	3	597.185
95	119	BS	4	183.791
95	119	BS	5	181.519
95	119	M	1	101.312
95	119	M	2	151.004
95	119	M	3	62.983
95	119	M	4	105.436
95	119	M	5	137.164
96	139	BS	1	665.901
96	139	BS	2	549.267
96	139	BS	3	767.979
96	139	BS	4	875.202
96	139	BS	5	672.833
96	139	M	1	320.993
96	139	M	2	252.89
96	139	M	3	259.951
96	139	M	4	298.599
96	139	M	5	274.685
97	150	BS	1	751.725
97	150	BS	2	692.113
97	150	BS	3	562.648
97	150	BS	4	692.036
97	150	BS	5	333.429
97	150	M	1	296.403
97	150	M	2	282.971
97	150	M	3	297.96
97	150	M	4	331.782
97	150	M	5	256.733
98	164	BS	1	516.02
98	164	BS	2	404.801
98	164	BS	3	546.369
98	164	BS	4	847.713
98	164	BS	5	552.6
98	164	M	1	412.832
98	164	M	2	262.223
98	164	M	3	348.738
98	164	M	4	311.852
98	164	M	5	185.873
99	166	BS	1	361.978
99	166	BS	2	366.791
99	166	BS	3	948.323
99	166	BS	4	651.767
99	166	BS	5	582.834
99	166	M	1	324.019
99	166	M	2	187.788
99	166	M	3	196.278
99	166	M	4	304.408
99	166	M	5	214.217
100	171	BS	1	646.915
100	171	BS	2	339.685
100	171	BS	3	443.423
100	171	BS	4	500.405
100	171	BS	5	507.198
100	171	M	1	274.302
100	171	M	2	332.714
100	171	M	3	256.899
100	171	M	4	154.745
100	171	M	5	313.499
101	174	BS	1	598.27
101	174	BS	2	497.533
101	174	BS	3	509.419
101	174	BS	4	653.35
101	174	BS	5	833.668
101	174	M	1	489.898
101	174	M	2	350.308
101	174	M	3	218.009
101	174	M	4	333.48
101	174	M	5	310.447
102	195	BS	1	613.527
102	195	BS	2	803.805
102	195	BS	3	834.805
102	195	BS	4	665.173
102	195	BS	5	436.337
102	195	M	1	234.875
102	195	M	2	261.649
102	195	M	3	358.901
102	195	M	4	199.381
102	195	M	5	391.484
103	191	BS	1	1078
103	191	BS	2	579.08
103	191	BS	3	742.264
103	191	BS	4	586.294
103	191	BS	5	543.841
103	191	M	1	363.51
103	191	M	2	259.338
103	191	M	3	284.324
103	191	M	4	367.544
103	191	M	5	341.243
104	195	BS	1	939.462
104	195	BS	2	646.111
104	195	BS	3	704.714
104	195	BS	4	553.494
104	195	BS	5	485.416
104	195	M	1	229.781
104	195	M	2	276.128
104	195	M	3	361.25
104	195	M	4	308.953
104	195	M	5	278.822
106	37	BS	1	220.97
106	37	BS	2	86.629
106	37	BS	3	68.346
106	37	BS	4	76.938
106	37	BS	5	101.516
106	37	M	1	37.767
106	37	M	2	36.35
106	37	M	3	42.887
106	37	M	4	61.081
106	37	M	5	75.738
202	24	BS	1	104.427
202	24	BS	2	70.427
202	24	BS	3	152.051
202	24	BS	4	204.743
202	24	BS	5	109.432
202	24	M	1	76.683
202	24	M	2	98.069
202	24	M	3	95.273
202	24	M	4	54.276
202	24	M	5	57.263
